# ColiFormer: A Transformer-Based Codon Optimization Model Balancing Multiple Objectives for Enhanced *E. coli* Gene Expression

**DOI:** 10.1101/2025.11.26.690826

**Authors:** Saketh Baddam, Omar Emam, Abdelrahman Elfikky, Francesco Cavarretta, George Luka, Ibrahim Farag, Yasser Sanad

## Abstract

Codon optimization has become a key strategy to improving heterologous gene expression in *Escherichia coli*. However, many existing methods focus primarily on maximizing the codon adaptation index (CAI) while overlooking the importance of codon harmonization, which is crucial for maintaining proper protein characteristics.

In this study, we present ColiFormer, a transformer-based codon optimization framework that was fine-tuned on 3,676 high-expression *E. coli* genes curated from the NCBI database. Built upon the CodonTransformer BigBird architecture, ColiFormer employs self-attention mechanisms and a mathematical optimization method (the augmented Lagrangian approach) to balance multiple biological objectives simultaneously, including CAI, GC content, tRNA adaptation index (tAI), RNA stability, and minimization of negative cis-regulatory elements.

Performance was evaluated on 37,053 native *E. coli* genes and 80 recombinant protein targets commonly used in industrial studies, and the results were compared with six established codon optimization approaches. Across all datasets, ColiFormer demonstrated significant improvements in CAI and tAI, maintained GC content within optimal ranges, and reduced the incidence of negative cis-regulatory elements, all with lower runtime costs than most alternative methods.

These results, based on in silico metrics, indicate that ColiFormer consistently enhances recombinant protein expression and achieves superior performance across multiple benchmarks compared to other established techniques. The tool is available as an open-source software package, along with the benchmark sequences dataset used in this study.
