## Supplemental file 3 for "ColiFormer: A Transformer-Based Codon Optimization Model Balancing Multiple Objectives for Enhanced *E. coli* Gene Expression"

### Sheet: Sheet1
Name	Protein_Sequence	Resource
AB825956.1 Petroselinum crispum PcPT mRNA for umbelliferone 6-dimethylallyltransferase, complete cds	MSQTLMHSRFSSGFLHHQPEKGFLTLQTQRRHAKTLKGEKEFPSRVVSCHKNVDSSKNFSSSCEKSKTQEKILAQTLGATSDGEAIVQPNNDFEVTWQNTLRRKWDAFSIFSRPYSAICTIIGISSVSLLPLTSVADFSPAYFVGLLQALIPFLCANIYTSAINQLVDVDIDKINKPYLPLVSGEFSMGEGRAIVSALTFTCFAMAIMSHSVPLFVGVLVYFLIGTAYSVEHPLLRWKTKPAMAAFSMAGLMGLTIQPTVFYHIQNVLGKPMVFSRSVAFATMFFSIFAACLGAIKDIPDVEGDREFGNLTFSVRYGQEKVFSFCLNVLLLAYGSAVVVGASSSSLLCKTVSVIGHTVLASLLVLRAKSTNPKDPESTQSFYMFLFKLLYAEYVLIHFMR	[40]
AY532370.2 Ammi majus psoralen synthase (CYP71AJ1) mRNA, complete cds	MKMLEQNPQYLYFFSLFLVTIFLYKWLTLKKTPLKNLPPSPPQYPIIGNLHQIGPDPQASLRDLAQKYGPLMFLKFGTVPVLVVSSADAAREALKTHDLVFADRPYSSVANKIFYNGKDMVFARYTEYWRQVKSICVTQLLSNKRVNSFHYVREEEVDLLVQNLENSHSKVANLTELLIEVTGNVVCRVSVGSGDKVDSYKILILEIMDMLGYSRSIEDFFPLLGWVDWLTGLRGKVAEAAKGVDTFLEGVLKEHLSTTGSKYNDFVSILLEIQEADAGSSMDNECIKSLIWDMLGAGTETISTALEWTLAALIKNPDAMFKLQNEVREIGKGKSKISEADLVKMNYLQAVMKESMRLYFTAPLLVPREARQDIKFMGYDISSGTQVLINAWAIARDPL…	[40]
AY862693.1 Influenza A virus (A/duck/Korea/S17/03(H6N1)) PA (PA) gene, partial cds	MEDFVRQCFNPMIVELAEKAMKEYGEDPKIETNKFAAICTHLEVCFMYSDFGSGDPNALLKHRFEIIEGRDRIMAWTVVNSICNTTGVEKPKFLPDLYDYKENRFIEIGVTRREVHIYYLEKANKIKSEKTHIHIFSFTGEEMATKADYTLDEESRARIKTRLFTIRQEMASRSLWDSFRQSERGE	[17]
MK205179.1 Pastinaca sativa isolate PsPT1 dimethylallyl transferase gene, complete cds	MHQTHIEGAGTCIQARVSLITLLRFFFFQFQVMGHTTLASLLLLRAKSTNPKDPESTQSFYMFLFKVCIYVLHKTLVVLQEKAQLNNV	[40]
MW348922.1 Ficus carica cytochrome P450 CYP76F112 mRNA, complete cds	MDIFTSLLYLALILFFSLQVFRSFAFPKHKRLPPGPKPRPIIGSLLELGDQPHRSLARLSESYGPFMHLKLGQVTTVVISSTTMAKEVLQANSQVVSSRTITDASRAHRHSDFSMVMLPVSPLWRNLRKISNSHLLSSKALDGNMELRNKKVQELLNDVHKSVQAGEAVEIASLSFRATLNLLSTTFFSMDMADDTNSVTLKELKEAMSHMMEELGKPNLADYFPFLQKIDPQGIRRRNTVTFRKLINLFGRIIDQRLKVREASGSLKDDDILDTLINMMVVDQEKKEDQLDKTIIEHFLLDLFSAGTETTSTTLEWAMAELVKAPEIMSKARAELDQVIGKGNQVKESDVSRLPYLQAIVKETFRMHPTAPLLIPRKADSDIEISDYIIPKDAQVIVN…	[40]
NC_000001.11:c11858945-11857464 NPPB [organism=Homo sapiens] [GeneID=4879] [chromosome=1]	MDPQTAPSRALLLLLFLHLAFLGGRSHPLGSPGSASDLETSGLQVRAEGSSGGLDSSNERVLTCCPKRPSSFLWN	[50]
NC_000002.12:72887408-72892158 SPR [organism=Homo sapiens] [GeneID=6697] [chromosome=2]	MGRGYLEELGRAGEEESPACTELLLRVGFSGSLGDVSKGFVDLSDSTQVNNYWALNLTSMLCLTSSVLKAFPDSPGLNRTVVNISSLCALQPFKGWALYCAGKAARDMLFQVLALEEPNVRVLNYAPGRWEVLPSLSSRTHWCASGGWASGLVRPLQETTHRILSLNLDPSPLRGNTDPGEIEVAGAGDTGRE	[41]
NC_000003.12:46877721-46903799 PTH1R [organism=Homo sapiens] [GeneID=5745] [chromosome=3]	MIYTVGYSVSLASLTVAVLILAYFRWAGRGERRRDMVEGGRWPRSDATPSLHPSPPAGVPTYGAQPSFLSTHRASPCPHPRSCRAPRRRLHCTRNYIHMHLFLSFMLRAVSIFVKDAVLYSGATLDEAERLTEEELRAIAQAPPPPATAAAGYVSTPLPARSRCRHWPRGAPPRPAPARPSPCPPPASATGFSHSNPSYRVPRNPQLCRRPCCQGLRVSHTPRAAIKAPTSTQYPLATLPLHFASCP	[50]
NC_000004.12:73404287-73421482 ALB [organism=Homo sapiens] [GeneID=213] [chromosome=4]	MFVCMCVCMHVCVCVILAVKAPRMIIFFFFLRRSLALLSRLECSGAISAHCNLRLPGSSHSPASASQVAGTTGACHHAWLIFCIFSRKFSASPLLNFCSPACSLAIRGPEPVMCVA	[50]
NC_000004.12:c103099834-103077592 BDH2 [organism=Homo sapiens] [GeneID=56898] [chromosome=4]	MSPRNESALVSMHAQALACNGPEKVASAQTQRGSSSCASLSITSWGQRSARHRLLVPQWGFREARRALSTMRQCHEIFPWTCNKKA	[41]
NC_000004.12:c174522893-174490175 HPGD [organism=Homo sapiens] [GeneID=3248] [chromosome=4]	MSQMHSVCLFVCLFVCLFVLRQSFTRVTQAGVQWRDLGSLQPTPLRLKQFSCLSLPSSWDYRCTPPRLAFFFFVFLVETGFHHASQAGIELLTSGDLPASASRSAGITGAVLKYLIASDCGKGKVIVTGKGAYLPTLLHIQLVRLWCSLGTCSVTQ	[41]
NC_000005.10:163503064-163519354 MAT2B [organism=Homo sapiens] [GeneID=27430] [chromosome=5]	MVGREKELSIHFVPGSCRLVEVRESAWASPVGAGAPRGTSHRGSGGFAGVFRPGQSLRPGVVSPPPSQPRIRGGRHRVCLSQRTRVSVFFFQPLRQEASRWRFYFRVLSLLLRTKRFFRIVCFDFGFPRLFIFGSYFSILQVRRFEKEQEKVTSHK	[41]
NC_000006.12:31575565-31578336 TNF [organism=Homo sapiens] [GeneID=7124] [chromosome=6]	MTDREDRNRMWGGQSSRARMWRVNRHGHTDSPLPLSLPPANPQAEGQLQWLNRRANALLANGVELRDNQLVVPSEGLYLIYSQVLFKGQGCPSTHVLLTHTISRIAVSYQTKVNLLSAIKSPCQRETPEGAEAKPWYEPIYLGGVFQLEKGDRLSAEINRPDYLDFAESGQVYFGIIAL	[50]
NC_000006.12:32014795-32035418 C4B [organism=Homo sapiens] [GeneID=721] [chromosome=6]	MVRGRRQTPQGWCPVLPSWVFFPLLAFACSPHLWVPVVSFTRLSAGGSESHSSAQASSLNHGPHSSHSHSTSDEACPKALLHSVSLVWLVGAPPSQEPSHYSRGRVSGPSPKPVLMSLVTPPLLPCCLWPLVLHPRFCAETAFSLPGTSLYLLSPLSDPLSTRQ	[50]
NC_000006.12:43770211-43786487 VEGFA [organism=Homo sapiens] [GeneID=7422] [chromosome=6]	MKAQGLIHSPPSHSCSPSRQVSDLLPKVWPTFYHPRTFRVRLGQGCWAKSLPSGFAPCRGLGATVSVETFGSCALHPVSASHQSLVRGWVCHPMVGSVRRRKSHRVLAAQTRLCAPAHASPETTCLLTLPPGSGPVWLCFGRSPIPAHLTTSFTPPTAPALSLSLFFYFPENQFEERERGKNESARNPGISPGACTLVPAAV	[50]
NC_000008.11:c143618048-143612618 GFUS [organism=Homo sapiens] [GeneID=7264] [chromosome=8]	MGAGDSASAWDDNPGSSSRPESKRLRREVCVFGGGTLGGKGSKGRRRSVSPPGPSAGEAPSDAAGIPRGAAGWPSSRVLPPSQAGPGPSAPRAKEVAARDFVRGPARARPADETALPKRLCGRGLQVPAVPGTLRAPGTPFPRVPRPSLPAPPPTWLRGQPERTRPEAAVGEPAVGLDAGEVAPDSAAPWALDAP	[41]
NC_000008.11:c56320175-56300005 SDR16C5 [organism=Homo sapiens] [GeneID=195814] [chromosome=8]	MVSVSLFSSFLLLPLPPSSSSSFLLLLPPPPPSSSSSFLLLLLPPPPPSSSSSFLLLLLPPPPPSSSSFLLLLLPPPPPSSSSSSLLLLLPSPPPSSSSSFFFFLQLQLLLYLLFLFLLFLQCWCFPGSYHSSCHLTPFTSSGQVHVHSLSICTLPGTKTVT	[41]
NC_000009.12:c21385398-21384255 IFNA2 [organism=Homo sapiens] [GeneID=3440] [chromosome=9]	MALTFALLVALLVLSCKSSCSVGCDLPQTHSLGSRRTLMLLAQMRRISLFSCLKDRHDFGFPQEEFGNQFQKAETIPVLHEMIQQIFNLFSTKDSSAAWDETLLDKFYTELYQQLNDLEACVIQGVGVTETPLMKEDSILAVRKYFQRITLYLKEKKYSPCAWEVVRAEIMRSFSLSTNLQESLRSKE	[50]
NC_000011.10:c2161209-2159779 INS [organism=Homo sapiens] [GeneID=3630] [chromosome=11]	MGRRGQEAATQQGVRCTFLKRSSLGHVLKVTSSLWPSQNLSLRTVLASAAPRYIRGWARSSLHSPLKQMPRSPFLHPHLMTADSSVLLSKVLGDLGSQGAPRCLPLGEHPITPGGGRGCLPEWARPLSPGLTAAP	[50]
NC_000012.12:c68159740-68154768 IFNG [organism=Homo sapiens] [GeneID=3458] [chromosome=12]	MQSQIVSFYFKLFKNFKDDQSIQKSVETIKEDMNVKFFNSNKKKRDDFEKLTNYSVRLFKFFLWFHCRGSCKAFILQKVDISYLTVAKAMNSTHG	[50]
NC_000013.11:c94596273-94574054 TGDS [organism=Homo sapiens] [GeneID=23483] [chromosome=13]	MGISFSGVVVPSQCFRRVYLFTLYDFTSFNLFSCIHGSGLQTRNFLYATDVVEAFLTVLKKGKPGEIYNIGTNFEMSVVQLAKELIQLVCICFKRLVFSKLLVAVTISQNQKHTAYLI	[41]
NC_000014.9:23630115-23645639 DHRS2 [organism=Homo sapiens] [GeneID=10202] [chromosome=14]	MENRYGRAGVGTSRSWGPEVGTEIQSVAQPVVGRGQKRSGISTSLIFLSCLPICVAAIPNSSGCRMRVVFQGPRHSLLGLDISRFGTRLCFNSLTLWAGHCHLTCSLFLPT	[41]
NC_000014.9:67701886-67734451 RDH12 [organism=Homo sapiens] [GeneID=145226] [chromosome=14]	MILEHIPVTYLYKYSPKKTKHHFIFDYASCIIFIPNKPNMSFSDSREPINNTFFFFFFERESHSVAKLECSGAILAHGNLCPSGSSDSPASASRVAGTTGMRHHTQLIFVFLVKMGFHHVGQDGLDLLTS	[41]
NC_000014.9:c105771405-105765914 IGHG3 [organism=Homo sapiens] [GeneID=3502] [chromosome=14]	MLSHTVPDTVPRLSPPVPDTVPHALTNCPSHCPPCCHKLSLTLSPMLSPPVPDTVPDTVSHAVPTHLRHCTPRCPHLSSTMSPMLSPPVPDAVPHTVPICPHHSPPRCPHLSLTLSPMPSPSVPTMSPGCPQLSLMLSPTLSPPLPDAVPHVVPTCP	[50]
NC_000014.9:c24299780-24290598 DHRS1 [organism=Homo sapiens] [GeneID=115817] [chromosome=14]	MWDDINNVGLRWVLHCQDPCSLTHLANSTARPFLTCPLLFPPASPISFFSLPFHLSHLPLEKFHPGESVPENVNSVSNFHWNKPLASLLSHSLPIQMQDPEGRKPPPLSNAHSL	[41]
NC_000017.11:36591879-36600804 DHRS11 [organism=Homo sapiens] [GeneID=79154] [chromosome=17]	MARPGMERWRDRLALVTGASGGIGAAVARALVQQGLKVVGCARTVGNIEVRPGRGRGRRGRVVSPESGSPARHAGALCSSRGGLSDPLRQASPFPLSLIFEGAVCPDSPCSSYRISDPGISPPAPRVSPGYWPEEGEAGGRGWWSRPCGLLAPGGQVPLISRSHPPRRARWLANQMGRSQD	[41]
NC_000017.11:40015440-40017813 CSF3 [organism=Homo sapiens] [GeneID=1440] [chromosome=17]	MELQGQHPLEGTWENIRSSGAGEGWEGTWGGGPWWGQCSGGLAGMGVEALHSGERARAPVRSESGGAGQRGTEQPGRTWREGKDQRVGEDPGRSGDPAMASLTQHPSIPSVPPTSCATPRSWCCSDTLWASPGLP	[50]
NC_000019.10:50723364-50725708 CLEC11A [organism=Homo sapiens] [GeneID=6320] [chromosome=19]	MFCPRPLPDSECMTPPPSLPGPAHRLPEGAAPGPQVLPALARLRSSGGGAGAVHGAGREPGAAGRPPADGGAHSVPARGARSLQLARVAGRARSARRGPLPLRKRPARVLLRLASLTPPRARRPAQRLAASAQPGPAQRWHARELRGAGL	[42]
NC_000019.10:c38256374-38251237 PPP1R14A [organism=Homo sapiens] [GeneID=94274] [chromosome=19]	MAAQRLGKRVLSKLQSPSRARGPGGSPGGLQKRHARVTVKYDRRELQRRLDVEKWIDGRLEELYRGMVSPGRARGWSGTDRARARRPHALGVSVHTRWCTASLVCTRGRAPQGRALIGLAIRALWHCACGHTESNTQRLGSPEMCPNACGGPGV	[41]
NC_000019.10:c48836491-48813018 HSD17B14 [organism=Homo sapiens] [GeneID=51171] [chromosome=19]	MTASPSMTASPSLPPSSPPSSSPSLPQSSSPSPPSSLPQSSPSPSSSSSPLSLLKFTITNITTIITTVITITIVITTIITITITTVITILTIITTITTITITIITTIITTIITITINNISITIIATIITTIITITIIATIITITTITILIIITTVITKIYHHQHHHHHYHPQPHHHHHHHHYHHHHHQHCHYHNHHHHHQHQHHHHCHHHHHHHHHHHCYHNHHHHHHNHHHHHHHHPHQYHHHHHHYHNHHHHYHNRNHHYHVTILTNITIIIITIIITKITIMIITIIIIIILTIITIFTITVTIIITTIISIFTVILIIILITILTITILITTILTITIMTTIIIITIIIIITIITIITITIKIP	[41]
NC_000019.10:c49019498-49015980 LHB [organism=Homo sapiens] [GeneID=3972] [chromosome=19]	MGRPGLGAAVSDLGEAVSLSQGLLLLLLLSMGGAWASREPLRPWCHPINAILAVEKEGCPVCITVNTTICAGYCPTMVSCLGPGADAATSGPDPQRQRGRKGGLPLWPAVGEWGVGRQEQRASWAPESRTCGVSLGAQLRRWPQAHAHSPTHTASRCACCRRSCRPCLRWCAPTVMCASSPSGSLAARVVWTPWSPSLWLSAVAVDPAAAAPLTVGVPKTTP	[51]
NC_000021.9:36070024-36073164 CBR1 [organism=Homo sapiens] [GeneID=873] [chromosome=21]	MCGFELGTCMYSLLSAFILFPCPVVLLSCATSKALVHQDLKGQLFQISPDSTQPKFEGRNELLHATTTTLSMRIPLRTHTSNCLSYENFLLQNPCKFGIHLSTGLLHTFLHNALWCILGRVVNVSSIMSVRALKSCSPELQQKFRSETITEEELVGLMNKFVEDTKKGVHQKEGWPSSAYGVTKIGVTVLSRIHARKLSEQRKGDKILLNACCPGWVRTDMAGPKATKSPEEGAETPVYLALLPPDAEGPHGQFVSEKRVEQW	[41]
NC_000021.9:36135079-36146562 CBR3 [organism=Homo sapiens] [GeneID=874] [chromosome=21]	MSGVQDQPGQHGETLSLLKIQKLARIWWLTPVIPATQEAEAGELLEPGRWSLQWAEMAPVHSSLGNRARLCLKKKKKKKPAPRLNHMFGILFNQWLYLCDMLSYIYHSVSGRVVNISSLQCLRAFENCSEDLQERFHSETLTEGDLVDLMKKFVEDTKNEVHEREGWPNSPYGVSKLGVTVLSRILARRLDEKRKADRILVNACCPGPVKTDMDGKDSIRTVEEGAETPVYLALLPPDATEPQGQLVHDKVVQNW	[41]
NC_000023.11:c53434376-53431258 HSD17B10 [organism=Homo sapiens] [GeneID=3028] [chromosome=X]	MSLLTGPGGGNNRRSLGPGPGHGGATCGAGSLCCASGPAQLGWGGPSQEVRKQLRFRPSRRKWGHLSSPRVCMRSPTPAWEPVGVPPIRVSSMGAVDPSPCLFWPEPSSTVGPPVIRIL	[41]
NC_000069.7:c83749045-83743579 Tlr2 [organism=Mus musculus] [GeneID=24088] [chromosome=3]	MSSDTLTHMSVICFKVKSQRMLRALWLFWILVAITVLFSKRCSAQESLSCDASGVCDGRSRSFTSIPSGLTAAMKSLDLSFNKITYIGHGDLRACANLQVLMLKSSRINTIEGDAFYSLGSLEHLDLSDNHLSSLSSSWFGPLSSLKYLNLMGNPYQTLGVTSLFPNLTNLQTLRIGNVETFSEIRRIDFAGLTSLNELEIKALSLRNYQSQSLKSIRDIHHLTLHLSESAFLLEIFADILSSVRYLELRDTNLARFQFSPLPVDEVSSPMKKLAFRGSVLTDESFNELLKLLRYILELSEVEFDDCTLNGLGDFNPSESDVVSELGKVETVTIRRLHIPQFYLFYDLSTVYSLLEKVKRITVENSKVFLVPCSFSQHLKSLEFLDLSENLMVEEYLKN…	[50]
NC_001434.1:5123-7105 HEVgp10 [organism=Hepeviridae] [GeneID=1494410] [chromosome=]	MRPRPILLLLLMFLPMLPAPPPGQPSGRRRGRRSGGSGGGFWGDRADSQPFAIPYIHPTNPFAPDVTAAAGAGPRVRQPARPLGSAWRDQAQRPAAASRRRPTTAGAAPLTAVAPAHDTPPVPDVDSRGAILRRQYNLSTSPLTSSVATGTNLVLYAAPLSPLLPLQDGTNTHIMATEASNYAQYRVVRATIRYRPLVPNAVGGYAISISFWPQTTTTPTSVDMNSITSTDVRILVQPGIASEHVIPSERLHYRNQGWRSVETSGVAEEEATSGLVMLCIHGSLVNSYTNTPYTGALGLLDFALELEFRNLTPGNTNTRVSRYSSTARHRLRRGADGTAELTTTAATRFMKDLYFTSTNGVGEIGRGIALTLFNLADTLLGGLPTELISSAGGQLFYSR…	[50]
NC_001526.4:4775-6292 L1 [organism=Human papillomavirus 16] [GeneID=1489082] [chromosome=]	MSLWLPSEATVYLPPVPVSKVVSTDEYVARTNIYYHAGTSRLLAVGHPYFPIKKPNNNKILVPKVSGLQYRVFRIHLPDPNKFGFPDTSFYNPDTQRLVWACVGVEVGRGQPLGVGISGHPLLNKLDDTENASAYAANAGVDNRECISMDYKQTQLCLIGCKPPIGEHWGKGSPCTNVAVNPGDCPPLELINTVIQDGDMVDTGFGAMDFTTLQANKSEVPLDICTSICKYPDYIKMVSEPYGDSLFFYLRREQMFVRHLFNRAGTVGENVPDDLYIKGSGSTANLASSNYFPTPSGSMVTSDAQIFNKPYWLQRAQGHNNGICWGNQLFVTVVDTTRSTNMSLCAAISTSETTYKNTNFKEYLRHGEEYDLQFIFQLCKITLTADVMTYIHSMNSTIL…	[50]
NC_003070.9:c19161737-19158746 4CL1 [organism=Arabidopsis thaliana] [GeneID=841593] [chromosome=1]	MAPQEQAVSQVMEKQSNNNNSDVIFRSKLPDIYIPNHLSLHDYIFQNISEFATKPCLINGPTGHVYTYSDVHVISRQIAANFHKLGVNQNDVVMLLLPNCPEFVLSFLAASFRGATATAANPFFTPAEIAKQAKASNTKLIITEARYVDKIKPLQNDDGVVIVCIDDNESVPIPEGCLRFTELTQSTTEASEVIDSVEISPDDVVALPYSSGTTGLPKGVMLTHKGLVTSVAQQVDGENPNLYFHSDDVILCVLPMFHIYALNSIMLCGLRVGAAILIMPKFEINLLLELIQRCKVTVAPMVPPIVLAIAKSSETEKYDLSSIRVVKSGAAPLGKELEDAVNAKFPNAKLGQVYFFWEIRNHTNLENRNNYTE	[40]
NC_003075.7:c15275404-15273410 CYP83B1 [organism=Arabidopsis thaliana] [GeneID=829277] [chromosome=4]	MDLLLIIAGLVAAAAFFFLRSTTKKSLRLPPGPKGLPIIGNLHQMEKFNPQHFLFRLSKLYGPIFTMKIGGRRLAVISSAELAKELLKTQDLNFTARPLLKGQQTMSYQGRELGFGQYTAYYREMRKMCMVNLFSPNRVASFRPVREEECQRMMDKIYKAADQSGTVDLSELLLSFTNCVVCRQAFGKRYNEYGTEMKRFIDILYETQALLGTLFFSDLFPYFGFLDNLTGLSARLKKAFKELDTYLQELLDETLDPNRPKQETESFIDLLMQIYKDQPFSIKFTHENVKAMILVRNSIYLTLIAIL	[40]
NC_004354.4:18366357-18377864 CrebB [organism=Drosophila melanogaster] [GeneID=32817] [chromosome=X]	MENMFSYNFFIVVFFSLFSFRTPSSTQPTKIKKRYIKFDNVLNNNCNNNNNKRQSKPQTELESESNSNQIESNPIPGASLPMSDGVLNSQLAGTGAGGNAANSSLMQLDPTYYLSNRMSYNTSNSLAPKLAFSCDLAGPLVNRTGIEGLSN	[50]
NC_086019.1:c178317588-178312636 Calca [organism=Rattus norvegicus] [GeneID=24241] [chromosome=1]	MGTVGCNSPVFHGQSTQTPSGFLNASGMSKGSDHSIFPNGLVIVCSDNHVWEKHLKLIGASESSNIPMLIPWGRHLPSLNDTLSPPPSLPPSFPPSLPLSLSLSLSHSLSLSLTLSLSLPHLSHLSPFSLPSLHCILNISVTAQKRSCNTATCVTHRLAGLLSRSGGVVKDNFVPTNVGSEAFGRRRRDLQA	[50]
NC_092326.1:1847705-1861611 LOC113708710 [organism=Coffea arabica] [GeneID=113708710] [chromosome=9c]	MDPKTRKLGGSLKVPFVQELAKENPSSVPTRYIHPDKDQYPTISNGGSFHQIPVMDMQSLFSSAEEASDLELQKLHSACKECGFFQVYIQGLNV	[51]
NM_000086.2 Homo sapiens CLN3 lysosomal/endosomal transmembrane protein, battenin (CLN3), transcript variant 2, mRNA	MGGCAGSRRRFSDSEGEETVPEPRLPLLDHQGAHWKNAVGFWLLGLCNNFSYVVMLSAAHDILSHKRTSGNQSHVDPGPTPIPHNSSSRFDCNSVSTAAVLLADILPTLVIKLLAPLGLHLLPYSPRVLVSGICAAGSFVLVAFSHSVGTSLCGVVFASISSGLGEVTFLSLTAFYPRAVISWWSSGTGGAGLLGALSYLGLTQAGLSPQQTLLSMLGIPALLLASYFLLLTSPEAQDPGGEEEAESAARQPLIRTEAPESKPGSSSSLSLRERWTVFKGLLWYIVPLVVVYFAEYFINQGLFELLFFWNTSLSHAQQYRWYQMLYQAGVFASRSSLRCCRIRFTWALALLQCLNLVFLLADVWFGFLPSIYLVFLIILYEGLLGGAAYVNTFHNIALE…	[43]
NM_000593.6 Homo sapiens transporter 1, ATP binding cassette subfamily B member (TAP1), transcript variant 1, mRNA	MASSRCPAPRGCRCLPGASLAWLGTVLLLLADWVLLRTALPRIFSLLVPTALPLLRVWAVGLSRWAVLWLGACGVLRATVGSKSENAGAQGWLAALKPLAAALGLALPGLALFRELISWGAPGSADSTRLLHWGSHPTAFVVSYAAALPAAALWHKLGSLWVPGGQGGSGNPVRRLLGCLGSETRRLSLFLVLVVLSSLGEMAIPFFTGRLTDWILQDGSADTFTRNLTLMSILTIASAVLEFVGDGIYNNTMGHVHSHLQGEVFGAVLRQETEFFQQNQTGNIMSRVTEDTSTLSDSLSENLSLFLWYLVRGLCLLGIMLWGSVSLTMVTLITLPLLFLLPKKVGKWYQLLEVQVRESLAKSSQVAIEALSAMPTVRSFANEEGEAQKFREKLQEIKT…	[43]
NM_000906.4 Homo sapiens natriuretic peptide receptor 1 (NPR1), mRNA	MPGPRRPAGSRLRLLLLLLLPPLLLLLRGSHAGNLTVAVVLPLANTSYPWSWARVGPAVELALAQVKARPDLLPGWTVRTVLGSSENALGVCSDTAAPLAAVDLKWEHNPAVFLGPGCVYAAAPVGRFTAHWRVPLLTAGAPALGFGVKDEYALTTRAGPSYAKLGDFVAALHRRLGWERQALMLYAYRPGDEEHCFFLVEGLFMRVRDRLNITVDHLEFAEDDLSHYTRLLRTMPRKGRVIYICSSPDAFRTLMLLALEAGLCGEDYVFFHLDIFGQSLQGGQGPAPRRPWERGDGQDVSARQAFQAAKIITYKDPDNPEYLEFLKQLKHLAYEQFNFTMEDGLVNTIPASFHDGLLLYIQAVTETLAHGGTVTDGENITQRMWNRSFQGVTGYLKID…	[43]
NM_000914.5 Homo sapiens opioid receptor mu 1 (OPRM1), transcript variant MOR-1, mRNA	MDSSAAPTNASNCTDALAYSSCSPAPSPGSWVNLSHLDGNLSDPCGPNRTDLGGRDSLCPPTGSPSMITAITIMALYSIVCVVGLFGNFLVMYVIVRYTKMKTATNIYIFNLALADALATSTLPFQSVNYLMGTWPFGTILCKIVISIDYYNMFTSIFTLCTMSVDRYIAVCHPVKALDFRTPRNAKIINVCNWILSSAIGLPVMFMATTKYRQGSIDCTLTFSHPTWYWENLLKICVFIFAFIMPVLIITVCYGLMILRLKSVRMLSGSKEKDRNLRRITRMVLVVVAVFIVCWTPIHIYVIIKALVTIPETTFQTVSWHFCIALGYTNSCLNPVLYAFLDENFKRCFREFCIPTSSNIEQQNSTRIRQNTRDHPSTANTVDRTNHQLENLEAETAPLP	[43]
NM_001012271.2 Homo sapiens baculoviral IAP repeat containing 5 (BIRC5), transcript variant 3, mRNA	MGAPTLPPAWQPFLKDHRISTFKNWPFLEGCACTPERMAEAGFIHCPTENEPDLAQCFFCFKELEGWEPDDDPIGPGTVAYACNTSTLGGRGGRITREEHKKHSSGCAFLSVKKQFEELTLGEFLKLDRERAKNKIAKETNNKKKEFEETAEKVRRAIEQLAAMD	[43]
NM_001753.5 Homo sapiens caveolin 1 (CAV1), transcript variant 1, mRNA	MSGGKYVDSEGHLYTVPIREQGNIYKPNNKAMADELSEKQVYDAHTKEIDLVNRDPKHLNDDVVKIDFEDVIAEPEGTHSFDGIWKASFTTFTVTKYWFYRLLSALFGIPMALIWGIYFAILSFLHIWAVVPCIKSFLIEIQCISRVYSIYVHTVCDPLFEAVGKIFSNVRINLQKEI	[43]
NM_001786.5 Homo sapiens cyclin dependent kinase 1 (CDK1), transcript variant 1, mRNA	MEDYTKIEKIGEGTYGVVYKGRHKTTGQVVAMKKIRLESEEEGVPSTAIREISLLKELRHPNIVSLQDVLMQDSRLYLIFEFLSMDLKKYLDSIPPGQYMDSSLVKSYLYQILQGIVFCHSRRVLHRDLKPQNLLIDDKGTIKLADFGLARAFGIPIRVYTHEVVTLWYRSPEVLLGSARYSTPVDIWSIGTIFAELATKKPLFHGDSEIDQLFRIFRALGTPNNEVWPEVESLQDYKNTFPKWKPGSLASHVKNLDENGLDLLSKMLIYDPAKRISGKMALNHPYFNDLDNQIKKM	[44]
NM_001892.6 Homo sapiens casein kinase 1 alpha 1 (CSNK1A1), transcript variant 2, mRNA	MASSSGSKAEFIVGGKYKLVRKIGSGSFGDIYLAINITNGEEVAVKLESQKARHPQLLYESKLYKILQGGVGIPHIRWYGQEKDYNVLVMDLLGPSLEDLFNFCSRRFTMKTVLMLADQMISRIEYVHTKNFIHRDIKPDNFLMGIGRHCNKLFLIDFGLAKKYRDNRTRQHIPYREDKNLTGTARYASINAHLGIEQSRRDDMESLGYVLMYFNRTSLPWQGLKAATKKQKYEKISEKKMSTPVEVLCKGFPAEFAMYLNYCRGLRFEEAPDYMYLRQLFRILFRTLNHQYDYTFDWTMLKQKAAQQAASSSGQGQQAQTPTGKQTDKTKSNMKGF	[45]
NM_002011.5 Homo sapiens fibroblast growth factor receptor 4 (FGFR4), transcript variant 1, mRNA	MRLLLALLGVLLSVPGPPVLSLEASEEVELEPCLAPSLEQQEQELTVALGQPVRLCCGRAERGGHWYKEGSRLAPAGRVRGWRGRLEIASFLPEDAGRYLCLARGSMIVLQNLTLITGDSLTSSNDDEDPKSHRDPSNRHSYPQQAPYWTHPQRMEKKLHAVPAGNTVKFRCPAAGNPTPTIRWLKDGQAFHGENRIGGIRLRHQHWSLVMESVVPSDRGTYTCLVENAVGSIRYNYLLDVLERSPHRPILQAGLPANTTAVVGSDVELLCKVYSDAQPHIQWLKHIVINGSSFGADGFPYVQVLKTADINSSEVEVLYLRNVSAEDAGEYTCLAGNSIGLSYQSAWLTVLPEEDPTWTAAAPEARYTDIILYASGSLALAVLLLLAGLYRGQALHGRH…	[43]
NM_002019.4 Homo sapiens fms related receptor tyrosine kinase 1 (FLT1), transcript variant 1, mRNA	MVSYWDTGVLLCALLSCLLLTGSSSGSKLKDPELSLKGTQHIMQAGQTLHLQCRGEAAHKWSLPEMVSKESERLSITKSACGRNGKQFCSTLTLNTAQANHTGFYSCKYLAVPTSKKKETESAIYIFISDTGRPFVEMYSEIPEIIHMTEGRELVIPCRVTSPNITVTLKKFPLDTLIPDGKRIIWDSRKGFIISNATYKEIGLLTCEATVNGHLYKTNYLTHRQTNTIIDVQISTPRPVKLLRGHTLVLNCTATTPLNTRVQMTWSYPDEKNKRASVRRRIDQSNSHANIFYSVLTIDKMQNKDKGLYTCRVRSGPSFKSVNTSVHIYDKAFITVKHRKQQVLETVAGKRSYRLSMKVKAFPSPEVVWLKDGLPATEKSARYLTRGYSLIIKDVTEED…	[43]
NM_002093.4 Homo sapiens glycogen synthase kinase 3 beta (GSK3B), transcript variant 1, mRNA	MSGRPRTTSFAESCKPVQQPSAFGSMKVSRDKDGSKVTTVVATPGQGPDRPQEVSYTDTKVIGNGSFGVVYQAKLCDSGELVAIKKVLQDKRFKNRELQIMRKLDHCNIVRLRYFFYSSGEKKDEVYLNLVLDYVPETVYRVARHYSRAKQTLPVIYVKLYMYQLFRSLAYIHSFGICHRDIKPQNLLLDPDTAVLKLCDFGSAKQLVRGEPNVSYICSRYYRAPELIFGATDYTSSIDVWSAGCVLAELLLGQPIFPGDSGVDQLVEIIKVLGTPTREQIREMNPNYTEFKFPQIKAHPWTKDSSGTGHFTSGVRVFRPRTPPEAIALCSRLLEYTPTARLTPLEACAHSFFDELRDPNVKLPNGRDTPALFNFTTQELSSNPPLATILIPPHARIQA…	[43]
NM_002228.4 Homo sapiens Jun proto-oncogene, AP-1 transcription factor subunit (JUN), mRNA	MTAKMETTFYDDALNASFLPSESGPYGYSNPKILKQSMTLNLADPVGSLKPHLRAKNSDLLTSPDVGLLKLASPELERLIIQSSNGHITTTPTPTQFLCPKNVTDEQEGFAEGFVRALAELHSQNTLPSVTSAAQPVNGAGMVAPAVASVAGGSGSGGFSASLHSEPPVYANLSNFNPGALSSGGGAPSYGAAGLAFPAQPQQQQQPPHHLPQQMPVQHPRLQALKEEPQTVPEMPGETPPLSPIDMESQERIKAERKRMRNRIAASKCRKRKLERIARLEEKVKTLKAQNSELASTANMLREQVAQLKQKVMNHVNSGCQLMLTQQLQTF	[43]
NM_002507.4 Homo sapiens nerve growth factor receptor (NGFR), mRNA	MGAGATGRAMDGPRLLLLLLLGVSLGGAKEACPTGLYTHSGECCKACNLGEGVAQPCGANQTVCEPCLDSVTFSDVVSATEPCKPCTECVGLQSMSAPCVEADDAVCRCAYGYYQDETTGRCEACRVCEAGSGLVFSCQDKQNTVCEECPDGTYSDEANHVDPCLPCTVCEDTERQLRECTRWADAECEEIPGRWITRSTPPEGSDSTAPSTQEPEAPPEQDLIASTVAGVVTTVMGSSQPVVTRGTTDNLIPVYCSILAAVVVGLVAYIAFKRWNSCKQNKQGANSRPVNQTPPPEGEKLHSDSGISVDSQSLHDQQPHTQTASGQALKGDGGLYSSLPPAKREEVEKLLNGSAGDTWRHLAGELGYQPEHIDSFTHEACPVRALLASWATQDSATLD…	[43]
NM_002576.5 Homo sapiens p21 (RAC1) activated kinase 1 (PAK1), transcript variant 2, mRNA	MSNNGLDIQDKPPAPPMRNTSTMIGAGSKDAGTLNHGSKPLPPNPEEKKKKDRFYRSILPGDKTNKKKEKERPEISLPSDFEHTIHVGFDAVTGEFTGMPEQWARLLQTSNITKSEQKKNPQAVLDVLEFYNSKKTSNSQKYMSFTDKSAEDYNSSNALNVKAVSETPAVPPVSEDEDDDDDDATPPPVIAPRPEHTKSVYTRSVIEPLPVTPTRDVATSPISPTENNTTPPDALTRNTEKQKKKPKMSDEEILEKLRSIVSVGDPKKKYTRFEKIGQGASGTVYTAMDVATGQEVAIKQMNLQQQPKKELIINEILVMRENKNPNIVNYLDSYLVGDELWVVMEYLAGGSLTDVVTETCMDEGQIAAVCRECLQALEFLHSNQVIHRDIKSDNILLGM…	[43]
NM_002648.4 Homo sapiens Pim-1 proto-oncogene, serine/threonine kinase (PIM1), transcript variant 1, mRNA	MLLSKINSLAHLRAAPCNDLHATKLAPGKEKEPLESQYQVGPLLGSGGFGSVYSGIRVSDNLPVAIKHVEKDRISDWGELPNGTRVPMEVVLLKKVSSGFSGVIRLLDWFERPDSFVLILERPEPVQDLFDFITERGALQEELARSFFWQVLEAVRHCHNCGVLHRDIKDENILIDLNRGELKLIDFGSGALLKDTVYTDFDGTRVYSPPEWIRYHRYHGRSAAVWSLGILLYDMVCGDIPFEHDEEIIRGQVFFRQRVSSECQHLIRWCLALRPSDRPTFEEIQNHPWMQDVLLPQETAEIHLHSLSPGPSK	[43]
NM_002745.5 Homo sapiens mitogen-activated protein kinase 1 (MAPK1), transcript variant 1, mRNA	MAAAAAAGAGPEMVRGQVFDVGPRYTNLSYIGEGAYGMVCSAYDNVNKVRVAIKKISPFEHQTYCQRTLREIKILLRFRHENIIGINDIIRAPTIEQMKDVYIVQDLMETDLYKLLKTQHLSNDHICYFLYQILRGLKYIHSANVLHRDLKPSNLLLNTTCDLKICDFGLARVADPDHDHTGFLTEYVATRWYRAPEIMLNSKGYTKSIDIWSVGCILAEMLSNRPIFPGKHYLDQLNHILGILGSPSQEDLNCIINLKARNYLLSLPHKNKVPWNRLFPNADSKALDLLDKMLTFNPHKRIEVEQALAHPYLEQYYDPSDEPIAEAPFKFDMELDDLPKEKLKELIFEETARFQPGYRS	[43]
NM_003161.4 Homo sapiens ribosomal protein S6 kinase B1 (RPS6KB1), transcript variant 1, mRNA	MRRRRRRDGFYPAPDFRDREAEDMAGVFDIDLDQPEDAGSEDELEEGGQLNESMDHGGVGPYELGMEHCEKFEISETSVNRGPEKIRPECFELLRVLGKGGYGKVFQVRKVTGANTGKIFAMKVLKKAMIVRNAKDTAHTKAERNILEEVKHPFIVDLIYAFQTGGKLYLILEYLSGGELFMQLEREGIFMEDTACFYLAEISMALGHLHQKGIIYRDLKPENIMLNHQGHVKLTDFGLCKESIHDGTVTHTFCGTIEYMAPEILMRSGHNRAVDWWSLGALMYDMLTGAPPFTGENRKKTIDKILKCKLNLPPYLTQEARDLLKKLLKRNAASRLGAGPGDAGEVQAHPFFRHINWEELLARKVEPPFKPLLQSEEDVSQFDSKFTRQTPVDSPDDST…	[46]
NM_003668.4 Homo sapiens MAPK activated protein kinase 5 (MAPKAPK5), transcript variant 1, mRNA	MSEESDMDKAIKETSILEEYSINWTQKLGAGISGPVRVCVKKSTQERFALKILLDRPKARNEVRLHMMCATHPNIVQIIEVFANSVQFPHESSPRARLLIVMEMMEGGELFHRISQHRHFTEKQASQVTKQIALALRHCHLLNIAHRDLKPENLLFKDNSLDAPVKLCDFGFAKIDQGDLMTPQFTPYYVAPQVLEAQRRHQKEKSGIIPTSPTPYTYNKSCDLWSLGVIIYVMLCGYPPFYSKHHSRTIPKDMRRKIMTGSFEFPEEEWSQISEMAKDVVRKLLKVKPEERLTIEGVLDHPWLNSTEALDNVLPSAQLMMDKAVVAGIQQAHAEQLANMRIQDLKVSLKPLHSVNNPILRKRKLLGTKPKDSVYIHDHENGAEDSNVALEKLRDVIAQ…	[43]
NM_004333.6 Homo sapiens B-Raf proto-oncogene, serine/threonine kinase (BRAF), transcript variant 1, mRNA	MAALSGGGGGGAEPGQALFNGDMEPEAGAGAGAAASSAADPAIPEEVWNIKQMIKLTQEHIEALLDKFGGEHNPPSIYLEAYEEYTSKLDALQQREQQLLESLGNGTDFSVSSSASMDTVTSSSSSSLSVLPSSLSVFQNPTDVARSNPKSPQKPIVRVFLPNKQRTVVPARCGVTVRDSLKKALMMRGLIPECCAVYRIQDGEKKPIGWDTDISWLTGEELHVEVLENVPLTTHNFVRKTFFTLAFCDFCRKLLFQGFRCQTCGYKFHQRCSTEVPLMCVNYDQLDLLFVSKFFEHHPIPQEEASLAETALTSGSSPSAPASDSIGPQILTSPSPSKSIPIPQPFRPADEDHRNQFGQRDRSSSAPNVHINTIEPVNIDDLIRDQGFRGDGGSTTGLS…	[43]
NM_004379.5 Homo sapiens cAMP responsive element binding protein 1 (CREB1), transcript variant 1, mRNA	MTMESGAENQQSGDAAVTEAENQQMTVQAQPQIATLAQVSMPAAHATSSAPTVTLVQLPNGQTVQVHGVIQAAQPSVIQSPQVQTVQISTIAESEDSQESVDSVTDSQKRREILSRRPSYRKILNDLSSDAPGVPRIEEEKSEEETSAPAITTVTVPTPIYQTSSGQYIAITQGGAIQLANNGTDGVQGLQTLTMTNAAATQPGTTILQYAQTTDGQQILVPSNQVVVQAASGDVQTYQIRTAPTSTIAPGVVMASSPALPTQPAEEAARKREVRLMKNREAARECRRKKKEYVKCLENRVAVLENQNKTLIEELKALKDLYCHKSD	[43]
NM_004523.4 Homo sapiens kinesin family member 11 (KIF11), mRNA	MASQPNSSAKKKEEKGKNIQVVVRCRPFNLAERKASAHSIVECDPVRKEVSVRTGGLADKSSRKTYTFDMVFGASTKQIDVYRSVVCPILDEVIMGYNCTIFAYGQTGTGKTFTMEGERSPNEEYTWEEDPLAGIIPRTLHQIFEKLTDNGTEFSVKVSLLEIYNEELFDLLNPSSDVSERLQMFDDPRNKRGVIIKGLEEITVHNKDEVYQILEKGAAKRTTAATLMNAYSSRSHSVFSVTIHMKETTIDGEELVKIGKLNLVDLAGSENIGRSGAVDKRAREAGNINQSLLTLGRVITALVERTPHVPYRESKLTRILQDSLGGRTRTSIIATISPASLNLEETLSTLEYAHRAKNILNKPEVNQKLTKKALIKEYTEEIERLKRDLAAAREKNGVY…	[47]
NM_005030.6 Homo sapiens polo like kinase 1 (PLK1), mRNA	MSAAVTAGKLARAPADPGKAGVPGVAAPGAPAAAPPAKEIPEVLVDPRSRRRYVRGRFLGKGGFAKCFEISDADTKEVFAGKIVPKSLLLKPHQREKMSMEISIHRSLAHQHVVGFHGFFEDNDFVFVVLELCRRRSLLELHKRRKALTEPEARYYLRQIVLGCQYLHRNRVIHRDLKLGNLFLNEDLEVKIGDFGLATKVEYDGERKKTLCGTPNYIAPEVLSKKGHSFEVDVWSIGCIMYTLLVGKPPFETSCLKETYLRIKKNEYSIPKHINPVAASLIQKMLQTDPTARPTINELLNDEFFTSGYIPARLPITCLTIPPRFSIAPSSLDPSNRKPLTVLNKGLENPLPERPREKEEPVVRETGEVVDCHLSDMLQQLHSVNASKPSERGLVRQEE…	[43]
NM_005163.2 Homo sapiens AKT serine/threonine kinase 1 (AKT1), transcript variant 1, mRNA	MSDVAIVKEGWLHKRGEYIKTWRPRYFLLKNDGTFIGYKERPQDVDQREAPLNNFSVAQCQLMKTERPRPNTFIIRCLQWTTVIERTFHVETPEEREEWTTAIQTVADGLKKQEEEEMDFRSGSPSDNSGAEEMEVSLAKPKHRVTMNEFEYLKLLGKGTFGKVILVKEKATGRYYAMKILKKEVIVAKDEVAHTLTENRVLQNSRHPFLTALKYSFQTHDRLCFVMEYANGGELFFHLSRERVFSEDRARFYGAEIVSALDYLHSEKNVVYRDLKLENLMLDKDGHIKITDFGLCKEGIKDGATMKTFCGTPEYLAPEVLEDNDYGRAVDWWGLGVVMYEMMCGRLPFYNQDHEKLFELILMEEIRFPRTLGPEAKSLLSGLLKKDPKQRLGGGSEDA…	[43]
NM_005356.5 Homo sapiens LCK proto-oncogene, Src family tyrosine kinase (LCK), transcript variant 2, mRNA	MGCGCSSHPEDDWMENIDVCENCHYPIVPLDGKGTLLIRNGSEVRDPLVTYEGSNPPASPLQDNLVIALHSYEPSHDGDLGFEKGEQLRILEQSGEWWKAQSLTTGQEGFIPFNFVAKANSLEPEPWFFKNLSRKDAERQLLAPGNTHGSFLIRESESTAGSFSLSVRDFDQNQGEVVKHYKIRNLDNGGFYISPRITFPGLHELVRHYTNASDGLCTRLSRPCQTQKPQKPWWEDEWEVPRETLKLVERLGAGQFGEVWMGYYNGHTKVAVKSLKQGSMSPDAFLAEANLMKQLQHQRLVRLYAVVTQEPIYIITEYMENGSLVDFLKTPSGIKLTINKLLDMAAQIAEGMAFIEERNYIHRDLRAANILVSDTLSCKIADFGLARLIEDNEYTAREG…	[43]
NM_005561.4 Homo sapiens lysosomal associated membrane protein 1 (LAMP1), mRNA	MAAPGSARRPLLLLLLLLLLGLMHCASAAMFMVKNGNGTACIMANFSAAFSVNYDTKSGPKNMTFDLPSDATVVLNRSSCGKENTSDPSLVIAFGRGHTLTLNFTRNATRYSVQLMSFVYNLSDTHLFPNASSKEIKTVESITDIRADIDKKYRCVSGTQVHMNNVTVTLHDATIQAYLSNSSFSRGETRCEQDRPSPTTAPPAPPSPSPSPVPKSPSVDKYNVSGTNGTCLLASMGLQLNLTYERKDNTTVTRLLNINPNKTSASGSCGAHLVTLELHSEGTTVLLFQFGMNASSSRFFLQGIQLNTILPDARDPAFKAANGSLRALQATVGNSYKCNAEEHVRVTKAFSVNIFKVWVQAFKVEGGQFGSVEECLLDENSMLIPIAVGGALAGLVLIV…	[43]
NM_005760.3 Homo sapiens CCAAT enhancer binding protein zeta (CEBPZ), mRNA	MAAVKEPLEFHAKRPWRPEEAVEDPDEEDEDNTSEAENGFSLEEVLRLGGTKQDYLMLATLDENEEVIDGGKKGAIDDLQQGELEAFIQNLNLAKYTKASLVEEDEPAEKENSSKKEVKIPKINNKNTAESQRTSVNKVKNKNRPEPHSDENGSTTPKVKKDKQNIFEFFERQTLLLRPGGKWYDLEYSNEYSLKPQPQDVVSKYKTLAQKLYQHEINLFKSKTNSQKGASSTWMKAIVSSGTLGDRMAAMILLIQDDAVHTLQFVETLVNLVKKKGSKQQCLMALDTFKELLITDLLPDNRKLRIFSQRPFDKLEQLSSGNKDSRDRRLILWYFEHQLKHLVAEFVQVLETLSHDTLVTTKTRALTVAHELLCNKPEEEKALLVQVVNKLGDPQNRIA…	[43]
NM_006331.8 Homo sapiens EMG1 N1-specific pseudouridine methyltransferase (EMG1), transcript variant 1, mRNA	MAAPSDGFKPRERSGGEQAQDWDALPPKRPRLGAGNKIGGRRLIVVLEGASLETVKVGKTYELLNCDKHKSILLKNGRDPGEARPDITHQSLLMLMDSPLNRAGLLQVYIHTQKNVLIEVNPQTRIPRTFDRFCGLMVQLLHKLSVRAADGPQKLLKVIKNPVSDHFPVGCMKVGTSFSIPVVSDVRELVPSSDPIVFVVGAFAHGKVSVEYTEKMVSISNYPLSAALTCAKLTTAFEEVWGVI	[43]
NM_009855.2 Mus musculus CD80 antigen (Cd80), transcript variant 2, mRNA	MACNCQLMQDTPLLKFPCPRLILLFVLLIRLSQVSSDVDEQLSKSVKDKVLLPCRYNSPHEDESEDRIYWQKHDKVVLSVIAGKLKVWPEYKNRTLYDNTTYSLIILGLVLSDRGTYSCVVQKKERGTYEVKHLALVKLSIKADFSTPNITESGNPSADTKRITCFASGGFPKPRFSWLENGRELPGINTTISQDPESELYTISSQLDFNTTRNHTIKCLIKYGDAHVSEDFTWEKPPEDPPDSKNTLVLFGAGFGAVITVVVIVVIIKCFCKHRSCFRRNEASRETNNSLTFGPEEALAEQTVFL	[43]
NM_014233.4 Homo sapiens upstream binding transcription factor (UBTF), transcript variant 1, mRNA	MNGEADCPTDLEMAAPKGQDRWSQEDMLTLLECMKNNLPSNDSSKFKTTESHMDWEKVAFKDFSGDMCKLKWVEISNEVRKFRTLTELILDAQEHVKNPYKGKKLKKHPDFPKKPLTPYFRFFMEKRAKYAKLHPEMSNLDLTKILSKKYKELPEKKKMKYIQDFQREKQEFERNLARFREDHPDLIQNAKKSDIPEKPKTPQQLWYTHEKKVYLKVRPDATTKEVKDSLGKQWSQLSDKKRLKWIHKALEQRKEYEEIMRDYIQKHPELNISEEGITKSTLTKAERQLKDKFDGRPTKPPPNSYSLYCAELMANMKDVPSTERMVLCSQQWKLLSQKEKDAYHKKCDQKKKDYEVELLRFLESLPEEEQQRVLGEEKMLNINKKQATSPASKKPAQEG…	[48]
NM_014319.5 Homo sapiens LEM domain containing 3 (LEMD3), transcript variant 1, mRNA	MAAAAASAPQQLSDEELFSQLRRYGLSPGPVTESTRPVYLKKLKKLREEEQQQHRSGGRGNKTRNSNNNNTAAATVAAAGPAAAAAAGMGVRPVSGDLSYLRTPGGLCRISASGPESLLGGPGGASAAPAAGSKVLLGFSSDESDVEASPRDQAGGGGRKDRASLQYRGLKAPPAPLAASEVTNSNSAERRKPHSWWGARRPAGPELQTPPGKDGAVEDEEGEGEDGEERDPETEEPLWASRTVNGSRLVPYSCRENYSDSEEEDDDDVASSRQVLKDDSLSRHRPRRTHSKPLPPLTAKSAGGRLETSVQGGGGLAMNDRAAAAGSLDRSRNLEEAAAAEQGGGCDQVDSSPVPRYRVNAKKLTPLLPPPLTDMDSTLDSSTGSLLKTNNHIGGGAFS…	[43]
NM_014976.2 Homo sapiens programmed cell death 11 (PDCD11), mRNA	MANLEESFPRGGTRKIHKPEKAFQQSVEQDNLFDISTEEGSTKRKKSQKGPAKTKKLKIEKRESSKSAREKFEILSVESLCEGMRILGCVKEVNELELVISLPNGLQGFVQVTEICDAYTKKLNEQVTQEQPLKDLLHLPELFSPGMLVRCVVSSLGITDRGKKSVKLSLNPKNVNRVLSAEALKPGMLLTGTVSSLEDHGYLVDIGVDGTRAFLPLLKAQEYIRQKNKGAKLKVGQYLNCIVEKVKGNGGVVSLSVGHSEVSTAIATEQQSWNLNNLLPGLVVKAQVQKVTPFGLTLNFLTFFTGVVDFMHLDPKKAGTYFSNQAVRACILCVHPRTRVVHLSLRPIFLQPGRPLTRLSCQNLGAVLDDVPVQGFFKKAGATFRLKDGVLAYARLSHL…	[43]
NM_015658.4 Homo sapiens NOC2 like nucleolar associated transcriptional repressor (NOC2L), mRNA	MAAAGSRKRRLAELTVDEFLASGFDSESESESENSPQAETREAREAARSPDKPGGSPSASRRKGRASEHKDQLSRLKDRDPEFYKFLQENDQSLLNFSDSDSSEEEEGPFHSLPDVLEEASEEEDGAEEGEDGDRVPRGLKGKKNSVPVTVAMVERWKQAAKQRLTPKLFHEVVQAFRAAVATTRGDQESAEANKFQVTDSAAFNALVTFCIRDLIGCLQKLLFGKVAKDSSRMLQPSSSPLWGKLRVDIKAYLGSAIQLVSCLSETTVLAAVLRHISVLVPCFLTFPKQCRMLLKRMVIVWSTGEESLRVLAFLVLSRVCRHKKDTFLGPVLKQMYITYVRNCKFTSPGALPFISFMQWTLTELLALEPGVAYQHAFLYIRQLAIHLRNAMTTRKKET…	[43]
NM_023921.1 Homo sapiens taste 2 receptor member 10 (TAS2R10), mRNA	MLRVVEGIFIFVVVSESVFGVLGNGFIGLVNCIDCAKNKLSTIGFILTGLAISRIFLIWIIITDGFIQIFSPNIYASGNLIEYISYFWVIGNQSSMWFATSLSIFYFLKIANFSNYIFLWLKSRTNMVLPFMIVFLLISSLLNFAYIAKILNDYKTKNDTVWDLNMYKSEYFIKQILLNLGVIFFFTLSLITCIFLIISLWRHNRQMQSNVTGLRDSNTEAHVKAMKVLISFIILFILYFIGMAIEISCFTVRENKLLLMFGMTTTAIYPWGHSFILILGNSKLKQASLRVLQQLKCCEKRKNLRVT	[43]
NM_139071.3 Homo sapiens SWI/SNF related, matrix associated, actin dependent regulator of chromatin, subfamily d, member 1 (SMARCD1), transcript variant 2, mRNA	MAARAGFQSVAPSGGAGASGGAGAAAALGPGGTPGPPVRMGPAPGQGLYRSPMPGAAYPRPGMLPGSRMTPQGPSMGPPGYGGNPSVRPGLAQSGMDQSRKRPAPQQIQQVQQQAVQNRNHNAKKKKMADKILPQRIRELVPESQAYMDLLAFERKLDQTIMRKRLDIQEALKRPIKQKRKLRIFISNTFNPAKSDAEDGEGTVASWELRVEGRLLEDSALSKYDATKQKRKFSSFFKSLVIELDKDLYGPDNHLVEWHRTATTQETDGFQVKRPGDVNVRCTVLLMLDYQPPQFKLDPRLARLLGIHTQTRPVIIQALWQYIKTHKLQDPHEREFVICDKYLQQIFESQRMKFSEIPQRLHALLMPPEPIIINHVISVDPNDQKKTACYDIDVEVDDT…	[43]
NW_002987867.1:c136897-134578 Phum_PHUM561850 [organism=Pediculus humanus corporis] [GeneID=8234728] [chromosome=Unknown]	MMMLMMMMMVSMVMMVMMMMMMTIKFSISVEMQYLLNLLKPKYIICENEKAQEINNNLKQINLDCKIIVLDTKVRKIFFYKILSRGGIKLVTSQKNVMIFLGIGFEFLFYERRVN	[52]
NW_015441082.1:c491984-474353 LOC107331116 [organism=Acropora digitifera] [GeneID=107331116] [chromosome=Un]	MESFFQESGRAGRNGRLAKSTLRFNNNGIGCNIEGMQPIMRDYCKNIKKTCRRKIVQSHFGFEVPSTREKHSCCDICITDCQCSECVDLRLDVLAMEDISITESHLLFSRKQLEEIKSELIKYKDEIEASNKYLHPSMC	[53]
Protein-tyrosine phosphatase 4A3 (PTP4A3)	MARMNRPAPVEVSYKHMRFLITHNPTNATLSTFIEDLKKYGATTVVRVCEVTYDKTPLEKDGITVVDWPFDDGAPPPGKVVEDWLSLVKAKFCEAPGSCVAVHCVAGLGRAPVLVALALIESGMKYEDAIQFIRQKRRGAINSKQLTYLEKYRPKQRLRFKDPHTHKTR	[17]
U65407.1 Plasmodium falciparum apical membrane antigen 1 (AMA-1) gene, complete cds	MAKHKKLKQPGDGNPWSPCSVTCGKPKDELDYENDIEKKICKMEKCSSVFNVVNSNSGCFRHLDEREECKCLLEDSGSNGKKITCECTKPDSKPIVQYDNFNANPNANPNANPDGNCEDIPHVNEFSAIDLGNAEKYDKMDEPQHYGKSLTPLEELYKPNDKSLYQYIKANSKFIGITELSNTFINNAGQHGHMHGNEREDERTLTKEYEDIVLKEFTYMINFGRGQNYWEHPYQKSDQPKQYEQHLTDYEKIKEGKPLDKFGNIYDYHYEHSSPSSTKSSSPSNVKSASLATRLMKKFKAEIRDFFGISYYEKVLAKYKDDLE	[49]
