## Supplemental file 7 for "ColiFormer: A Transformer-Based Codon Optimization Model Balancing Multiple Objectives for Enhanced *E. coli* Gene Expression"

### Sheet: Sheet1
ID	Name	Protein_Sequence	Optimized_DNA_Sequence	Protein_Length	DNA_Length	CAI
0	Protein-tyrosine phosphatase 4A3 (PTP4A3)	MARMNRPAPVEVSYKHMRFLITHNPTNATLSTFIEDLKKYGATTVVRVCEVTYDKTPLEKDGITVVDWPFDDGAPPPGKVVEDWLSLVKAKFCEAPGSCVAVHCVAGLGRAPVLVALALIESGMKYEDAIQFIRQKRRGAINSKQLTYLEKYRPKQRLRFKDPHTHKTR	ATGGCGCGTATGAACCGCCCGGCACCGGTTGAAGTGAGCTATAAACATATGCGTTTTCTGATTACCCATAACCCGACCAACGCCACGCTGAGCACCTTTATTGAAGATCTGAAAAAATACGGCGCGACCACCGTGGTTCGCGTGTGCGAAGTGACCTATGATAAAACGCCGCTGGAAAAAGATGGCATTACCGTGGTGGATTGGCCGTTTGATGATGGCGCGCCGCCGCCGGGTAAAGTGGTGGAAGATTGGCTGTCGCTGGTGAAAGCGAAATTTTGCGAAGCGCCGGGTAGCTGCGTGGCGGTGCATTGCGTGGCGGGTCTGGGCCGTGCGCCGGTGCTGGTGGCGCTGGCGCTGATTGAAAGCGGCATGAAATATGAAGATGCGATTCAGTTTATT…	169	507	0.9759
1	AB825956.1 Petroselinum crispum PcPT mRNA for umbelliferone 6-dimethylallyltransferase, complete cds	MSQTLMHSRFSSGFLHHQPEKGFLTLQTQRRHAKTLKGEKEFPSRVVSCHKNVDSSKNFSSSCEKSKTQEKILAQTLGATSDGEAIVQPNNDFEVTWQNTLRRKWDAFSIFSRPYSAICTIIGISSVSLLPLTSVADFSPAYFVGLLQALIPFLCANIYTSAINQLVDVDIDKINKPYLPLVSGEFSMGEGRAIVSALTFTCFAMAIMSHSVPLFVGVLVYFLIGTAYSVEHPLLRWKTKPAMAAFSMAGLMGLTIQPTVFYHIQNVLGKPMVFSRSVAFATMFFSIFAACLGAIKDIPDVEGDREFGNLTFSVRYGQEKVFSFCLNVLLLAYGSAVVVGASSSSLLCKTVSVIGHTVLASLLVLRAKSTNPKDPESTQSFYMFLFKLLYAEYVLIHFMR	ATGAGCCAGACGCTGATGCATAGCCGTTTTTCTTCCGGCTTTCTGCATCATCAGCCGGAAAAAGGCTTTCTGACGCTGCAGACCCAGCGCCGTCATGCCAAAACGCTGAAAGGCGAAAAAGAGTTTCCGAGCCGCGTGGTGAGCTGCCATAAAAACGTCGATAGCAGCAAAAACTTCTCCAGCAGCTGCGAAAAAAGCAAAACCCAGGAAAAAATTCTGGCGCAGACGCTGGGCGCGACGAGCGATGGCGAAGCGATTGTTCAGCCGAACAACGATTTTGAAGTGACCTGGCAGAACACGCTGCGTCGTAAATGGGATGCGTTTTCCATTTTCTCTCGCCCGTATTCCGCGATTTGCACCATTATCGGTATTTCCAGCGTGAGCCTGCTGCCGCTGACC…	400	1200	0.9432
2	AY532370.2 Ammi majus psoralen synthase (CYP71AJ1) mRNA, complete cds	MKMLEQNPQYLYFFSLFLVTIFLYKWLTLKKTPLKNLPPSPPQYPIIGNLHQIGPDPQASLRDLAQKYGPLMFLKFGTVPVLVVSSADAAREALKTHDLVFADRPYSSVANKIFYNGKDMVFARYTEYWRQVKSICVTQLLSNKRVNSFHYVREEEVDLLVQNLENSHSKVANLTELLIEVTGNVVCRVSVGSGDKVDSYKILILEIMDMLGYSRSIEDFFPLLGWVDWLTGLRGKVAEAAKGVDTFLEGVLKEHLSTTGSKYNDFVSILLEIQEADAGSSMDNECIKSLIWDMLGAGTETISTALEWTLAALIKNPDAMFKLQNEVREIGKGKSKISEADLVKMNYLQAVMKESMRLYFTAPLLVPREARQDIKFMGYDISSGTQVLINAWAIARDPL…	ATGAAAATGCTGGAACAAAACCCGCAGTATCTGTATTTCTTTTCGCTGTTTCTGGTGACCATTTTTCTGTATAAATGGCTGACGCTGAAAAAAACGCCGCTGAAAAACCTGCCGCCGAGCCCGCCGCAGTATCCGATTATTGGCAACCTGCATCAGATTGGTCCGGATCCGCAGGCGAGCCTGCGCGATCTGGCGCAAAAATACGGTCCGCTGATGTTTCTGAAATTTGGTACCGTTCCGGTGCTGGTGGTGAGCAGCGCGGATGCGGCGCGTGAAGCGCTGAAAACCCATGATCTGGTGTTTGCCGATCGCCCGTATTCCAGCGTGGCGAACAAAATTTTTTATAACGGTAAAGATATGGTGTTTGCCCGTTATACCGAATATTGGCGTCAGGTGAAA…	494	1482	0.9649
3	AY862693.1 Influenza A virus (A/duck/Korea/S17/03(H6N1)) PA (PA) gene, partial cds	MEDFVRQCFNPMIVELAEKAMKEYGEDPKIETNKFAAICTHLEVCFMYSDFGSGDPNALLKHRFEIIEGRDRIMAWTVVNSICNTTGVEKPKFLPDLYDYKENRFIEIGVTRREVHIYYLEKANKIKSEKTHIHIFSFTGEEMATKADYTLDEESRARIKTRLFTIRQEMASRSLWDSFRQSERGE	ATGGAAGATTTTGTTCGTCAGTGCTTTAACCCGATGATTGTCGAACTGGCGGAAAAAGCGATGAAAGAATATGGTGAAGATCCGAAAATTGAAACCAACAAATTTGCGGCGATTTGCACCCATCTGGAAGTGTGCTTTATGTATTCCGATTTTGGTAGCGGCGATCCGAACGCGCTGCTGAAACATCGCTTTGAAATTATTGAAGGCCGTGATCGTATTATGGCGTGGACCGTGGTTAACAGCATTTGCAACACCACCGGCGTGGAAAAACCGAAATTTCTGCCGGATCTGTATGATTACAAAGAAAACCGTTTTATTGAAATTGGCGTTACCCGCCGTGAAGTGCATATTTATTATCTGGAAAAAGCGAACAAAATCAAAAGCGAAAAAACCCATATC…	186	558	0.9749
4	MK205179.1 Pastinaca sativa isolate PsPT1 dimethylallyl transferase gene, complete cds	MHQTHIEGAGTCIQARVSLITLLRFFFFQFQVMGHTTLASLLLLRAKSTNPKDPESTQSFYMFLFKVCIYVLHKTLVVLQEKAQLNNV	ATGCATCAGACCCATATTGAAGGCGCGGGCACGTGCATTCAGGCGCGTGTGAGCCTGATTACCCTGCTGCGTTTTTTTTTTTTTCAGTTTCAGGTGATGGGCCATACCACGCTGGCGAGCCTGCTGCTGCTGCGTGCGAAAAGCACCAACCCGAAAGATCCGGAAAGCACCCAGAGCTTTTATATGTTTCTGTTTAAAGTGTGCATTTATGTGCTGCATAAAACGCTGGTGGTGCTGCAGGAAAAAGCGCAGCTGAACAACGTG	88	264	0.9829
6	NC_000002.12:72887408-72892158 SPR [organism=Homo sapiens] [GeneID=6697] [chromosome=2]	MGRGYLEELGRAGEEESPACTELLLRVGFSGSLGDVSKGFVDLSDSTQVNNYWALNLTSMLCLTSSVLKAFPDSPGLNRTVVNISSLCALQPFKGWALYCAGKAARDMLFQVLALEEPNVRVLNYAPGRWEVLPSLSSRTHWCASGGWASGLVRPLQETTHRILSLNLDPSPLRGNTDPGEIEVAGAGDTGRE	ATGGGCCGTGGCTATCTGGAAGAGCTGGGCCGTGCGGGCGAAGAAGAAAGCCCGGCGTGCACCGAACTGCTGCTGCGTGTCGGTTTTTCCGGCAGCCTGGGCGATGTTAGCAAAGGCTTTGTTGATCTGAGCGATAGCACCCAGGTTAACAACTACTGGGCGCTGAACCTGACCAGCATGCTGTGCCTGACCAGCAGCGTGCTGAAAGCGTTTCCGGATAGCCCGGGTCTGAACCGCACCGTGGTTAACATTTCCAGCCTGTGCGCGCTGCAGCCGTTTAAAGGCTGGGCGCTGTATTGCGCGGGTAAAGCGGCGCGTGATATGCTGTTTCAGGTGCTGGCGCTGGAAGAACCGAACGTTCGCGTGCTGAACTATGCCCCGGGTCGCTGGGAAGTGCTG…	193	579	0.9648
7	NC_000004.12:c103099834-103077592 BDH2 [organism=Homo sapiens] [GeneID=56898] [chromosome=4]	MSPRNESALVSMHAQALACNGPEKVASAQTQRGSSSCASLSITSWGQRSARHRLLVPQWGFREARRALSTMRQCHEIFPWTCNKKA	ATGAGCCCGCGTAACGAAAGCGCGCTGGTGAGCATGCATGCCCAGGCGCTGGCGTGCAACGGTCCGGAAAAAGTGGCGAGCGCGCAGACCCAGCGCGGTAGCAGCAGCTGCGCGAGCCTGAGCATTACCAGCTGGGGTCAGCGCAGCGCGCGTCATCGCCTGCTGGTGCCGCAGTGGGGTTTTCGTGAAGCGCGTCGTGCGCTGAGCACCATGCGCCAGTGCCATGAAATTTTTCCGTGGACGTGCAACAAAAAAGCG	86	258	0.9809
8	NC_000004.12:c174522893-174490175 HPGD [organism=Homo sapiens] [GeneID=3248] [chromosome=4]	MSQMHSVCLFVCLFVCLFVLRQSFTRVTQAGVQWRDLGSLQPTPLRLKQFSCLSLPSSWDYRCTPPRLAFFFFVFLVETGFHHASQAGIELLTSGDLPASASRSAGITGAVLKYLIASDCGKGKVIVTGKGAYLPTLLHIQLVRLWCSLGTCSVTQ	ATGAGCCAGATGCATAGCGTGTGCCTGTTTGTGTGCCTGTTTGTGTGCCTGTTTGTGCTGCGTCAGAGCTTTACCCGCGTGACCCAGGCGGGCGTGCAGTGGCGTGATCTGGGCAGCCTGCAGCCGACGCCGCTGCGTCTGAAACAGTTTAGCTGCCTGAGCCTGCCGAGCAGCTGGGATTATCGCTGCACCCCGCCGCGTCTGGCGTTTTTCTTCTTTGTTTTTCTGGTGGAAACCGGTTTTCATCATGCCAGCCAGGCGGGTATTGAACTGCTGACCAGCGGCGATCTGCCGGCCAGCGCGAGCCGCAGCGCCGGTATTACCGGCGCGGTGCTGAAATATCTGATTGCCAGCGATTGCGGTAAAGGCAAAGTGATTGTTACCGGTAAAGGCGCGTAT…	156	468	0.9536
9	NC_000005.10:163503064-163519354 MAT2B [organism=Homo sapiens] [GeneID=27430] [chromosome=5]	MVGREKELSIHFVPGSCRLVEVRESAWASPVGAGAPRGTSHRGSGGFAGVFRPGQSLRPGVVSPPPSQPRIRGGRHRVCLSQRTRVSVFFFQPLRQEASRWRFYFRVLSLLLRTKRFFRIVCFDFGFPRLFIFGSYFSILQVRRFEKEQEKVTSHK	ATGGTCGGCCGTGAAAAAGAGCTGAGCATTCATTTTGTTCCGGGTAGCTGCCGTCTGGTGGAAGTGCGTGAAAGCGCCTGGGCGAGCCCGGTCGGCGCGGGCGCGCCGCGCGGTACGAGCCATCGCGGTAGCGGCGGTTTTGCCGGCGTGTTTCGCCCGGGTCAGAGCCTGCGTCCGGGCGTGGTGAGCCCGCCGCCGAGCCAGCCGCGTATTCGCGGCGGTCGTCATCGCGTGTGCCTGAGCCAGCGTACCCGCGTGAGCGTGTTTTTTTTTCAGCCGCTGCGTCAGGAAGCGAGCCGCTGGCGTTTTTATTTTCGCGTGCTGTCGCTGCTGCTGCGTACCAAACGCTTTTTTCGCATTGTGTGCTTTGATTTTGGTTTTCCGCGTCTGTTTATTTTT…	156	468	0.9556
10	NC_000008.11:c143618048-143612618 GFUS [organism=Homo sapiens] [GeneID=7264] [chromosome=8]	MGAGDSASAWDDNPGSSSRPESKRLRREVCVFGGGTLGGKGSKGRRRSVSPPGPSAGEAPSDAAGIPRGAAGWPSSRVLPPSQAGPGPSAPRAKEVAARDFVRGPARARPADETALPKRLCGRGLQVPAVPGTLRAPGTPFPRVPRPSLPAPPPTWLRGQPERTRPEAAVGEPAVGLDAGEVAPDSAAPWALDAP	ATGGGCGCGGGCGATAGCGCGAGCGCCTGGGATGATAACCCGGGTAGCAGCAGCCGCCCGGAAAGCAAACGCCTGCGTCGTGAAGTGTGCGTGTTTGGCGGCGGTACGCTGGGCGGTAAAGGCAGCAAAGGCCGTCGTCGCAGCGTGAGCCCGCCGGGTCCGAGCGCCGGTGAAGCGCCGAGCGATGCGGCGGGTATTCCGCGCGGTGCGGCGGGCTGGCCGAGCAGCCGCGTGCTGCCGCCGAGCCAGGCGGGTCCGGGTCCGAGCGCCCCGCGTGCGAAAGAAGTGGCGGCGCGTGATTTTGTTCGCGGTCCGGCGCGTGCGCGTCCGGCCGATGAAACCGCGCTGCCGAAACGCCTGTGCGGCCGTGGCCTGCAGGTTCCGGCGGTTCCGGGTACG…	195	585	0.9534
11	NC_000008.11:c56320175-56300005 SDR16C5 [organism=Homo sapiens] [GeneID=195814] [chromosome=8]	MVSVSLFSSFLLLPLPPSSSSSFLLLLPPPPPSSSSSFLLLLLPPPPPSSSSSFLLLLLPPPPPSSSSFLLLLLPPPPPSSSSSSLLLLLPSPPPSSSSSFFFFLQLQLLLYLLFLFLLFLQCWCFPGSYHSSCHLTPFTSSGQVHVHSLSICTLPGTKTVT	ATGGTGAGCGTGAGCCTGTTTTCTTCTTTTCTGCTGCTGCCGCTGCCGCCGAGCAGCAGCAGCTCGTTTCTGCTGCTGCTGCCGCCGCCGCCGCCGAGCAGCAGCAGCTCGTTTCTGCTGCTGCTGCTGCCGCCGCCGCCGCCGAGCAGCAGCAGCTCGTTTCTGCTGCTGCTGCTGCCGCCGCCGCCGCCGAGCAGCAGCTCGTTTCTGCTGCTGCTGCTGCCGCCGCCGCCGCCGAGCAGCAGCAGCAGCAGCCTGCTGCTGCTGCTGCCGAGCCCGCCGCCGAGCAGCAGCAGCTCGTTTTTCTTCTTTCTGCAGCTGCAGCTGCTGCTGTATCTGCTGTTTCTGTTTCTGCTGTTTCTGCAGTGCTGGTGCTTTCCGGGTAGCTATCATAGCAGC…	162	486	0.9552
12	NC_000013.11:c94596273-94574054 TGDS [organism=Homo sapiens] [GeneID=23483] [chromosome=13]	MGISFSGVVVPSQCFRRVYLFTLYDFTSFNLFSCIHGSGLQTRNFLYATDVVEAFLTVLKKGKPGEIYNIGTNFEMSVVQLAKELIQLVCICFKRLVFSKLLVAVTISQNQKHTAYLI	ATGGGCATTTCCTTCTCCGGCGTGGTGGTTCCGAGCCAGTGCTTTCGCCGCGTGTATCTGTTTACGCTGTATGATTTTACCAGCTTTAACCTGTTTTCGTGCATTCACGGCAGCGGCCTGCAGACCCGTAACTTTCTGTATGCCACCGATGTGGTGGAAGCGTTTCTGACCGTGCTGAAAAAAGGCAAACCGGGTGAAATTTACAACATCGGCACCAACTTTGAAATGAGCGTGGTGCAGCTGGCGAAAGAGCTGATTCAGCTGGTGTGCATTTGCTTTAAACGCCTGGTGTTTAGCAAACTGCTGGTGGCGGTGACCATTAGCCAAAACCAAAAACATACCGCGTATCTGATT	118	354	0.9473
13	NC_000014.9:23630115-23645639 DHRS2 [organism=Homo sapiens] [GeneID=10202] [chromosome=14]	MENRYGRAGVGTSRSWGPEVGTEIQSVAQPVVGRGQKRSGISTSLIFLSCLPICVAAIPNSSGCRMRVVFQGPRHSLLGLDISRFGTRLCFNSLTLWAGHCHLTCSLFLPT	ATGGAAAACCGCTATGGCCGTGCGGGCGTCGGCACGAGCCGCAGCTGGGGTCCGGAAGTCGGCACCGAAATTCAGAGCGTGGCGCAGCCGGTGGTCGGCCGTGGCCAGAAACGCAGCGGCATTAGCACCAGCCTGATTTTTCTGTCGTGCCTGCCGATTTGCGTGGCGGCGATTCCGAACAGCAGCGGCTGCCGTATGCGCGTGGTGTTTCAGGGTCCGCGCCATAGCCTGCTGGGTCTGGATATTAGCCGTTTTGGTACGCGTCTGTGCTTTAACAGCCTGACGCTGTGGGCGGGTCATTGCCATCTGACCTGCAGCCTGTTTCTGCCGACT	111	333	0.9491
14	NC_000014.9:67701886-67734451 RDH12 [organism=Homo sapiens] [GeneID=145226] [chromosome=14]	MILEHIPVTYLYKYSPKKTKHHFIFDYASCIIFIPNKPNMSFSDSREPINNTFFFFFFERESHSVAKLECSGAILAHGNLCPSGSSDSPASASRVAGTTGMRHHTQLIFVFLVKMGFHHVGQDGLDLLTS	ATGATTCTGGAACATATTCCGGTTACCTATCTGTATAAATACAGCCCGAAAAAAACCAAACATCATTTTATTTTTGATTATGCCAGCTGCATTATTTTTATTCCGAACAAACCGAACATGAGCTTTTCCGATAGCCGTGAACCGATTAACAACACCTTTTTCTTCTTCTTTTTTGAACGTGAAAGCCATAGCGTGGCGAAACTGGAATGCTCCGGCGCGATTCTGGCTCACGGTAACCTGTGCCCGAGCGGCAGCAGCGATAGCCCGGCCAGCGCGAGCCGCGTGGCGGGCACCACCGGCATGCGCCATCATACCCAGCTGATTTTTGTTTTTCTGGTGAAAATGGGCTTTCATCATGTCGGTCAGGATGGCCTGGATCTGCTGACCAGC	130	390	0.9558
15	NC_000014.9:c24299780-24290598 DHRS1 [organism=Homo sapiens] [GeneID=115817] [chromosome=14]	MWDDINNVGLRWVLHCQDPCSLTHLANSTARPFLTCPLLFPPASPISFFSLPFHLSHLPLEKFHPGESVPENVNSVSNFHWNKPLASLLSHSLPIQMQDPEGRKPPPLSNAHSL	ATGTGGGATGATATTAACAACGTCGGTCTGCGCTGGGTGCTGCATTGCCAGGATCCGTGCAGCCTGACCCATCTGGCGAACAGCACCGCGCGTCCGTTTCTGACCTGCCCGCTGCTGTTTCCGCCGGCCAGCCCGATTTCCTTTTTTTCGCTGCCGTTTCATCTGAGCCATCTGCCGCTGGAAAAATTTCATCCGGGTGAAAGCGTTCCGGAAAACGTCAACAGCGTGAGCAACTTTCACTGGAACAAACCGCTGGCGAGCCTGCTGAGCCATAGCCTGCCGATTCAGATGCAGGATCCGGAAGGCCGTAAACCGCCGCCGCTGAGCAACGCCCATAGCCTG	114	342	0.9648
16	NC_000017.11:36591879-36600804 DHRS11 [organism=Homo sapiens] [GeneID=79154] [chromosome=17]	MARPGMERWRDRLALVTGASGGIGAAVARALVQQGLKVVGCARTVGNIEVRPGRGRGRRGRVVSPESGSPARHAGALCSSRGGLSDPLRQASPFPLSLIFEGAVCPDSPCSSYRISDPGISPPAPRVSPGYWPEEGEAGGRGWWSRPCGLLAPGGQVPLISRSHPPRRARWLANQMGRSQD	ATGGCGCGTCCGGGCATGGAACGCTGGCGTGATCGTCTGGCGCTGGTTACCGGCGCGAGCGGCGGTATTGGCGCGGCGGTGGCGCGTGCGCTGGTGCAGCAGGGCCTGAAAGTGGTCGGCTGCGCGCGTACCGTCGGCAACATTGAAGTGCGTCCGGGTCGTGGCCGTGGCCGTCGCGGTCGTGTGGTGAGCCCGGAAAGCGGCAGCCCGGCGCGTCATGCCGGTGCGCTGTGCAGCAGCCGTGGCGGTCTGAGCGATCCGCTGCGTCAGGCGAGCCCGTTTCCGCTGTCGCTGATTTTTGAAGGCGCGGTGTGCCCGGATAGCCCGTGCAGCAGCTATCGCATTTCCGATCCGGGTATTTCCCCGCCGGCACCGCGCGTGAGCCCGGGTTATTGGCCG…	181	543	0.9656
17	NC_000019.10:50723364-50725708 CLEC11A [organism=Homo sapiens] [GeneID=6320] [chromosome=19]	MFCPRPLPDSECMTPPPSLPGPAHRLPEGAAPGPQVLPALARLRSSGGGAGAVHGAGREPGAAGRPPADGGAHSVPARGARSLQLARVAGRARSARRGPLPLRKRPARVLLRLASLTPPRARRPAQRLAASAQPGPAQRWHARELRGAGL	ATGTTTTGCCCGCGCCCGCTGCCGGATAGCGAATGCATGACCCCGCCGCCGAGCCTGCCGGGTCCGGCCCATCGCCTGCCGGAAGGCGCGGCGCCGGGTCCGCAGGTGCTGCCGGCGCTGGCGCGTCTGCGCAGCAGCGGCGGCGGCGCGGGCGCGGTTCATGGCGCGGGTCGTGAACCGGGTGCGGCGGGCCGTCCGCCGGCCGATGGCGGCGCGCATAGCGTTCCGGCGCGTGGCGCGCGTAGCCTGCAGCTGGCGCGTGTGGCGGGCCGTGCGCGTAGCGCGCGTCGCGGTCCGCTGCCGCTGCGTAAACGCCCGGCCCGCGTGCTGCTGCGTCTGGCGAGCCTGACCCCGCCGCGTGCGCGTCGTCCGGCACAGCGTCTGGCGGCGAGCGCGCAG…	150	450	0.9697
18	NC_000019.10:c38256374-38251237 PPP1R14A [organism=Homo sapiens] [GeneID=94274] [chromosome=19]	MAAQRLGKRVLSKLQSPSRARGPGGSPGGLQKRHARVTVKYDRRELQRRLDVEKWIDGRLEELYRGMVSPGRARGWSGTDRARARRPHALGVSVHTRWCTASLVCTRGRAPQGRALIGLAIRALWHCACGHTESNTQRLGSPEMCPNACGGPGV	ATGGCGGCGCAGCGTCTGGGTAAACGCGTGCTGAGCAAACTGCAGAGCCCGAGCCGTGCGCGCGGTCCGGGCGGCAGCCCGGGCGGTCTGCAAAAACGCCATGCCCGCGTGACCGTGAAATACGATCGCCGTGAACTGCAGCGTCGTCTGGATGTTGAAAAATGGATTGATGGCCGTCTGGAAGAGCTGTATCGCGGCATGGTGAGCCCGGGTCGTGCGCGTGGCTGGAGCGGCACCGATCGTGCGCGTGCGCGTCGTCCGCATGCGCTGGGCGTGAGCGTTCATACCCGCTGGTGCACCGCGAGCCTGGTGTGCACCCGCGGTCGTGCGCCGCAGGGCCGTGCGCTGATTGGTCTGGCGATTCGCGCGCTGTGGCATTGCGCGTGCGGTCATACCGAA…	154	462	0.9693
19	NC_000019.10:c48836491-48813018 HSD17B14 [organism=Homo sapiens] [GeneID=51171] [chromosome=19]	MTASPSMTASPSLPPSSPPSSSPSLPQSSSPSPPSSLPQSSPSPSSSSSPLSLLKFTITNITTIITTVITITIVITTIITITITTVITILTIITTITTITITIITTIITTIITITINNISITIIATIITTIITITIIATIITITTITILIIITTVITKIYHHQHHHHHYHPQPHHHHHHHHYHHHHHQHCHYHNHHHHHQHQHHHHCHHHHHHHHHHHCYHNHHHHHHNHHHHHHHHPHQYHHHHHHYHNHHHHYHNRNHHYHVTILTNITIIIITIIITKITIMIITIIIIIILTIITIFTITVTIIITTIISIFTVILIIILITILTITILITTILTITIMTTIIIITIIIIITIITIITITIKIP	ATGACCGCCAGCCCGAGCATGACCGCCAGCCCGAGCCTGCCGCCGAGCAGCCCGCCGAGCAGCAGCCCGAGCCTGCCGCAGAGCAGCAGCCCGAGCCCGCCGAGCAGCCTGCCGCAGAGCAGCCCGAGCCCGAGCAGCAGCAGCAGCCCGCTGAGCCTGCTGAAATTTACCATTACCAACATCACCACCATTATTACCACCGTTATTACCATTACCATTGTTATTACCACCATTATTACCATTACCATTACCACCGTTATTACCATTCTGACCATTATTACCACCATTACCACCATTACCATTACCATTATTACCACCATTATTACCACCATTATTACCATTACCATTAACAACATTTCCATTACCATTATTGCCACCATTATTACCACCATTATTACC…	368	1104	0.9759
20	NC_000021.9:36070024-36073164 CBR1 [organism=Homo sapiens] [GeneID=873] [chromosome=21]	MCGFELGTCMYSLLSAFILFPCPVVLLSCATSKALVHQDLKGQLFQISPDSTQPKFEGRNELLHATTTTLSMRIPLRTHTSNCLSYENFLLQNPCKFGIHLSTGLLHTFLHNALWCILGRVVNVSSIMSVRALKSCSPELQQKFRSETITEEELVGLMNKFVEDTKKGVHQKEGWPSSAYGVTKIGVTVLSRIHARKLSEQRKGDKILLNACCPGWVRTDMAGPKATKSPEEGAETPVYLALLPPDAEGPHGQFVSEKRVEQW	ATGTGCGGCTTTGAACTGGGCACGTGCATGTATAGCCTGCTGAGCGCGTTTATTCTGTTTCCGTGCCCGGTGGTGCTGCTGAGCTGCGCGACGAGCAAAGCGCTGGTGCATCAGGATCTGAAAGGCCAGCTGTTTCAGATTAGCCCGGATAGCACCCAGCCGAAATTTGAAGGCCGTAACGAACTGCTGCATGCCACCACCACCACGCTGAGCATGCGTATTCCGCTGCGTACCCATACCAGCAACTGCCTGAGCTATGAAAACTTTCTGCTGCAAAACCCGTGCAAATTTGGTATTCATCTGAGCACCGGTCTGCTGCATACCTTTCTGCATAACGCGCTGTGGTGCATTCTGGGCCGTGTGGTTAACGTGAGCAGCATTATGAGCGTGCGTGCGCTG…	263	789	0.9636
21	NC_000021.9:36135079-36146562 CBR3 [organism=Homo sapiens] [GeneID=874] [chromosome=21]	MSGVQDQPGQHGETLSLLKIQKLARIWWLTPVIPATQEAEAGELLEPGRWSLQWAEMAPVHSSLGNRARLCLKKKKKKKPAPRLNHMFGILFNQWLYLCDMLSYIYHSVSGRVVNISSLQCLRAFENCSEDLQERFHSETLTEGDLVDLMKKFVEDTKNEVHEREGWPNSPYGVSKLGVTVLSRILARRLDEKRKADRILVNACCPGPVKTDMDGKDSIRTVEEGAETPVYLALLPPDATEPQGQLVHDKVVQNW	ATGAGCGGCGTGCAGGATCAGCCGGGTCAGCACGGTGAAACGCTGAGCCTGCTGAAAATTCAGAAACTGGCGCGTATTTGGTGGCTGACCCCGGTTATTCCGGCTACCCAGGAAGCGGAAGCGGGCGAACTGCTGGAACCGGGTCGCTGGAGCCTGCAGTGGGCTGAAATGGCGCCGGTTCATAGCAGCCTGGGCAACCGTGCGCGTCTGTGCCTGAAAAAAAAAAAAAAAAAAAAACCGGCACCGCGTCTGAACCACATGTTTGGTATTCTGTTTAACCAGTGGCTGTATCTGTGCGATATGCTGAGCTATATTTACCATTCCGTGAGCGGCCGTGTGGTTAACATCAGCAGCCTGCAGTGCCTGCGTGCGTTTGAAAACTGCAGCGAAGATCTGCAG…	255	765	0.9652
22	NC_000023.11:c53434376-53431258 HSD17B10 [organism=Homo sapiens] [GeneID=3028] [chromosome=X]	MSLLTGPGGGNNRRSLGPGPGHGGATCGAGSLCCASGPAQLGWGGPSQEVRKQLRFRPSRRKWGHLSSPRVCMRSPTPAWEPVGVPPIRVSSMGAVDPSPCLFWPEPSSTVGPPVIRIL	ATGAGCCTGCTGACCGGTCCGGGCGGCGGTAACAACCGCCGCAGCCTGGGTCCGGGTCCGGGTCATGGCGGCGCGACGTGCGGCGCGGGCAGCCTGTGCTGCGCGAGCGGTCCGGCACAGCTGGGCTGGGGCGGTCCGAGCCAGGAAGTGCGTAAACAGCTGCGTTTTCGCCCGAGCCGTCGTAAATGGGGTCATCTGAGCAGCCCGCGCGTGTGCATGCGCAGCCCGACGCCGGCCTGGGAACCGGTCGGCGTTCCGCCGATTCGCGTGAGCAGCATGGGCGCGGTGGATCCGAGCCCGTGCCTGTTTTGGCCGGAACCGAGCAGCACCGTCGGTCCGCCGGTTATTCGCATTCTG	119	357	0.9552
23	NC_003070.9:c19161737-19158746 4CL1 [organism=Arabidopsis thaliana] [GeneID=841593] [chromosome=1]	MAPQEQAVSQVMEKQSNNNNSDVIFRSKLPDIYIPNHLSLHDYIFQNISEFATKPCLINGPTGHVYTYSDVHVISRQIAANFHKLGVNQNDVVMLLLPNCPEFVLSFLAASFRGATATAANPFFTPAEIAKQAKASNTKLIITEARYVDKIKPLQNDDGVVIVCIDDNESVPIPEGCLRFTELTQSTTEASEVIDSVEISPDDVVALPYSSGTTGLPKGVMLTHKGLVTSVAQQVDGENPNLYFHSDDVILCVLPMFHIYALNSIMLCGLRVGAAILIMPKFEINLLLELIQRCKVTVAPMVPPIVLAIAKSSETEKYDLSSIRVVKSGAAPLGKELEDAVNAKFPNAKLGQVYFFWEIRNHTNLENRNNYTE	ATGGCGCCGCAGGAACAGGCGGTGAGCCAGGTGATGGAAAAACAGAGCAACAACAACAACAGCGATGTTATTTTTCGCAGCAAACTGCCGGATATTTATATCCCGAACCATCTGAGCCTGCATGATTATATTTTTCAGAACATCAGCGAATTTGCCACCAAACCGTGCCTGATTAACGGTCCGACCGGTCATGTTTATACCTATTCCGATGTTCATGTTATTAGCCGCCAGATTGCCGCAAACTTTCATAAACTGGGCGTGAACCAGAACGATGTGGTGATGCTGCTGCTGCCGAACTGCCCGGAATTTGTGCTGTCGTTTCTGGCGGCGTCGTTTCGCGGTGCGACCGCGACCGCGGCGAACCCGTTTTTTACCCCGGCTGAAATTGCCAAACAGGCG…	373	1119	0.9559
24	NC_003075.7:c15275404-15273410 CYP83B1 [organism=Arabidopsis thaliana] [GeneID=829277] [chromosome=4]	MDLLLIIAGLVAAAAFFFLRSTTKKSLRLPPGPKGLPIIGNLHQMEKFNPQHFLFRLSKLYGPIFTMKIGGRRLAVISSAELAKELLKTQDLNFTARPLLKGQQTMSYQGRELGFGQYTAYYREMRKMCMVNLFSPNRVASFRPVREEECQRMMDKIYKAADQSGTVDLSELLLSFTNCVVCRQAFGKRYNEYGTEMKRFIDILYETQALLGTLFFSDLFPYFGFLDNLTGLSARLKKAFKELDTYLQELLDETLDPNRPKQETESFIDLLMQIYKDQPFSIKFTHENVKAMILVRNSIYLTLIAIL	ATGGATCTGCTGCTGATTATTGCCGGTCTGGTGGCGGCGGCGGCGTTTTTCTTTCTGCGCAGCACCACCAAAAAAAGCCTGCGTCTGCCGCCGGGTCCGAAAGGCCTGCCGATTATTGGCAACCTGCATCAGATGGAAAAATTTAACCCGCAGCATTTTCTGTTTCGCCTGAGCAAACTGTATGGTCCGATTTTTACCATGAAAATTGGCGGTCGTCGTCTGGCGGTGATTTCCAGCGCGGAACTGGCGAAAGAGCTGCTGAAAACCCAGGATCTGAACTTTACCGCGCGTCCGCTGCTGAAAGGCCAGCAGACCATGAGCTATCAGGGCCGTGAACTGGGCTTTGGTCAGTATACCGCGTATTATCGTGAAATGCGTAAAATGTGCATGGTTAACCTG…	307	921	0.9625
25	NM_000086.2 Homo sapiens CLN3 lysosomal/endosomal transmembrane protein, battenin (CLN3), transcript variant 2, mRNA	MGGCAGSRRRFSDSEGEETVPEPRLPLLDHQGAHWKNAVGFWLLGLCNNFSYVVMLSAAHDILSHKRTSGNQSHVDPGPTPIPHNSSSRFDCNSVSTAAVLLADILPTLVIKLLAPLGLHLLPYSPRVLVSGICAAGSFVLVAFSHSVGTSLCGVVFASISSGLGEVTFLSLTAFYPRAVISWWSSGTGGAGLLGALSYLGLTQAGLSPQQTLLSMLGIPALLLASYFLLLTSPEAQDPGGEEEAESAARQPLIRTEAPESKPGSSSSLSLRERWTVFKGLLWYIVPLVVVYFAEYFINQGLFELLFFWNTSLSHAQQYRWYQMLYQAGVFASRSSLRCCRIRFTWALALLQCLNLVFLLADVWFGFLPSIYLVFLIILYEGLLGGAAYVNTFHNIALE…	ATGGGCGGCTGCGCGGGCAGCCGCCGTCGTTTTTCCGATAGCGAAGGCGAAGAAACCGTTCCGGAACCGCGTCTGCCGCTGCTGGATCATCAGGGCGCGCACTGGAAAAACGCGGTCGGCTTTTGGCTGCTGGGTCTGTGCAACAACTTTTCTTATGTCGTGATGCTGAGCGCGGCGCATGATATTCTGAGCCATAAACGCACCAGCGGCAACCAGAGCCATGTCGATCCGGGTCCGACGCCGATTCCGCATAACAGCAGCAGCCGTTTTGATTGCAACAGCGTGAGCACCGCGGCGGTGCTGCTGGCGGATATTCTGCCGACGCTGGTGATTAAACTGCTGGCGCCGCTGGGTCTGCATCTGCTGCCGTATTCCCCGCGCGTGCTGGTGAGCGGCATT…	438	1314	0.9569
28	NM_000914.5 Homo sapiens opioid receptor mu 1 (OPRM1), transcript variant MOR-1, mRNA	MDSSAAPTNASNCTDALAYSSCSPAPSPGSWVNLSHLDGNLSDPCGPNRTDLGGRDSLCPPTGSPSMITAITIMALYSIVCVVGLFGNFLVMYVIVRYTKMKTATNIYIFNLALADALATSTLPFQSVNYLMGTWPFGTILCKIVISIDYYNMFTSIFTLCTMSVDRYIAVCHPVKALDFRTPRNAKIINVCNWILSSAIGLPVMFMATTKYRQGSIDCTLTFSHPTWYWENLLKICVFIFAFIMPVLIITVCYGLMILRLKSVRMLSGSKEKDRNLRRITRMVLVVVAVFIVCWTPIHIYVIIKALVTIPETTFQTVSWHFCIALGYTNSCLNPVLYAFLDENFKRCFREFCIPTSSNIEQQNSTRIRQNTRDHPSTANTVDRTNHQLENLEAETAPLP	ATGGATAGCAGCGCGGCGCCGACCAACGCCAGCAACTGCACCGATGCGCTGGCGTATTCCAGCTGCAGCCCGGCACCGAGCCCGGGTAGCTGGGTTAACCTGAGCCATCTGGATGGCAACCTGAGCGATCCGTGCGGTCCGAACCGCACCGATCTGGGCGGTCGTGATAGCCTGTGCCCGCCGACCGGCAGCCCGAGCATGATTACCGCGATTACCATTATGGCGCTGTATTCCATTGTGTGCGTGGTCGGTCTGTTTGGTAACTTTCTGGTGATGTATGTTATTGTTCGTTATACCAAAATGAAAACCGCGACCAACATTTATATTTTTAACCTGGCGCTGGCGGATGCGCTGGCGACGAGCACGCTGCCGTTTCAGAGCGTTAACTATCTGATGGGC…	400	1200	0.9657
29	NM_001012271.2 Homo sapiens baculoviral IAP repeat containing 5 (BIRC5), transcript variant 3, mRNA	MGAPTLPPAWQPFLKDHRISTFKNWPFLEGCACTPERMAEAGFIHCPTENEPDLAQCFFCFKELEGWEPDDDPIGPGTVAYACNTSTLGGRGGRITREEHKKHSSGCAFLSVKKQFEELTLGEFLKLDRERAKNKIAKETNNKKKEFEETAEKVRRAIEQLAAMD	ATGGGCGCGCCGACGCTGCCGCCGGCCTGGCAGCCGTTTCTGAAAGATCATCGCATTAGCACCTTTAAAAACTGGCCGTTTCTGGAAGGCTGCGCGTGCACCCCGGAACGCATGGCGGAAGCGGGTTTTATTCATTGCCCGACCGAAAACGAACCGGATCTGGCGCAGTGCTTTTTTTGCTTTAAAGAGCTGGAAGGCTGGGAACCGGATGATGATCCGATTGGTCCGGGTACCGTGGCGTATGCCTGCAACACCAGCACGCTGGGCGGTCGTGGCGGTCGTATTACCCGTGAAGAACATAAAAAACATTCTTCCGGCTGCGCGTTTCTGAGCGTGAAAAAACAGTTTGAAGAGCTGACGCTGGGCGAATTTCTGAAACTGGATCGTGAACGTGCGAAA…	165	495	0.9584
30	NM_001753.5 Homo sapiens caveolin 1 (CAV1), transcript variant 1, mRNA	MSGGKYVDSEGHLYTVPIREQGNIYKPNNKAMADELSEKQVYDAHTKEIDLVNRDPKHLNDDVVKIDFEDVIAEPEGTHSFDGIWKASFTTFTVTKYWFYRLLSALFGIPMALIWGIYFAILSFLHIWAVVPCIKSFLIEIQCISRVYSIYVHTVCDPLFEAVGKIFSNVRINLQKEI	ATGAGCGGCGGTAAATATGTCGATAGCGAAGGTCATCTGTATACCGTTCCGATTCGTGAACAGGGCAACATTTACAAACCGAACAACAAAGCGATGGCGGATGAACTGAGCGAAAAACAGGTGTATGATGCGCATACCAAAGAAATTGATCTGGTTAACCGCGATCCGAAACATCTGAACGATGATGTGGTGAAAATTGATTTTGAAGATGTTATTGCCGAACCGGAAGGCACCCATTCGTTTGATGGCATTTGGAAAGCGAGCTTTACCACCTTTACCGTTACCAAATACTGGTTTTATCGCCTGCTGAGCGCGCTGTTTGGTATTCCGATGGCGCTGATTTGGGGTATTTATTTTGCCATTCTGTCGTTTCTGCATATCTGGGCGGTGGTGCCGTGC…	178	534	0.9553
31	NM_001786.5 Homo sapiens cyclin dependent kinase 1 (CDK1), transcript variant 1, mRNA	MEDYTKIEKIGEGTYGVVYKGRHKTTGQVVAMKKIRLESEEEGVPSTAIREISLLKELRHPNIVSLQDVLMQDSRLYLIFEFLSMDLKKYLDSIPPGQYMDSSLVKSYLYQILQGIVFCHSRRVLHRDLKPQNLLIDDKGTIKLADFGLARAFGIPIRVYTHEVVTLWYRSPEVLLGSARYSTPVDIWSIGTIFAELATKKPLFHGDSEIDQLFRIFRALGTPNNEVWPEVESLQDYKNTFPKWKPGSLASHVKNLDENGLDLLSKMLIYDPAKRISGKMALNHPYFNDLDNQIKKM	ATGGAAGATTATACCAAAATTGAAAAAATCGGTGAAGGCACCTATGGCGTGGTGTATAAAGGCCGTCATAAAACCACCGGTCAGGTGGTGGCGATGAAAAAAATTCGCCTGGAAAGCGAAGAAGAAGGCGTTCCGAGCACCGCGATTCGTGAAATTAGCCTGCTGAAAGAGCTGCGTCATCCGAACATTGTTAGCCTGCAGGATGTGCTGATGCAGGATAGCCGTCTGTATCTGATTTTTGAATTTCTGAGCATGGATCTGAAAAAATATCTGGATAGCATTCCGCCGGGTCAGTATATGGATAGCAGCCTGGTGAAAAGCTATCTGTATCAGATTCTGCAGGGCATTGTCTTTTGCCATAGCCGCCGCGTGCTGCATCGCGATCTGAAACCGCAGAAC…	297	891	0.9695
32	NM_001892.6 Homo sapiens casein kinase 1 alpha 1 (CSNK1A1), transcript variant 2, mRNA	MASSSGSKAEFIVGGKYKLVRKIGSGSFGDIYLAINITNGEEVAVKLESQKARHPQLLYESKLYKILQGGVGIPHIRWYGQEKDYNVLVMDLLGPSLEDLFNFCSRRFTMKTVLMLADQMISRIEYVHTKNFIHRDIKPDNFLMGIGRHCNKLFLIDFGLAKKYRDNRTRQHIPYREDKNLTGTARYASINAHLGIEQSRRDDMESLGYVLMYFNRTSLPWQGLKAATKKQKYEKISEKKMSTPVEVLCKGFPAEFAMYLNYCRGLRFEEAPDYMYLRQLFRILFRTLNHQYDYTFDWTMLKQKAAQQAASSSGQGQQAQTPTGKQTDKTKSNMKGF	ATGGCGAGCAGCAGCGGCAGCAAAGCGGAATTTATTGTCGGCGGTAAATATAAACTGGTGCGTAAAATCGGCAGCGGCAGTTTTGGCGATATTTATCTGGCGATTAACATCACCAACGGTGAAGAAGTGGCGGTGAAACTGGAAAGCCAGAAAGCGCGTCATCCGCAGCTGCTGTATGAAAGCAAACTGTATAAAATTCTGCAGGGCGGCGTGGGTATTCCGCATATTCGCTGGTATGGTCAGGAAAAAGATTACAACGTGCTGGTGATGGATCTGCTGGGTCCGAGCCTGGAAGATCTGTTTAACTTTTGCAGCCGTCGTTTTACCATGAAAACCGTGCTGATGCTGGCGGATCAGATGATTAGCCGTATTGAATATGTTCATACCAAAAACTTTATT…	337	1011	0.9735
35	NM_002093.4 Homo sapiens glycogen synthase kinase 3 beta (GSK3B), transcript variant 1, mRNA	MSGRPRTTSFAESCKPVQQPSAFGSMKVSRDKDGSKVTTVVATPGQGPDRPQEVSYTDTKVIGNGSFGVVYQAKLCDSGELVAIKKVLQDKRFKNRELQIMRKLDHCNIVRLRYFFYSSGEKKDEVYLNLVLDYVPETVYRVARHYSRAKQTLPVIYVKLYMYQLFRSLAYIHSFGICHRDIKPQNLLLDPDTAVLKLCDFGSAKQLVRGEPNVSYICSRYYRAPELIFGATDYTSSIDVWSAGCVLAELLLGQPIFPGDSGVDQLVEIIKVLGTPTREQIREMNPNYTEFKFPQIKAHPWTKDSSGTGHFTSGVRVFRPRTPPEAIALCSRLLEYTPTARLTPLEACAHSFFDELRDPNVKLPNGRDTPALFNFTTQELSSNPPLATILIPPHARIQA…	ATGAGCGGCCGTCCGCGTACCACCAGCTTTGCCGAAAGCTGCAAACCGGTGCAGCAGCCGAGCGCGTTTGGTAGCATGAAAGTGAGCCGCGATAAAGATGGCAGCAAAGTGACCACCGTGGTGGCGACGCCGGGTCAGGGTCCGGATCGCCCGCAGGAAGTGAGCTATACCGATACCAAAGTGATTGGCAACGGCAGTTTTGGCGTGGTGTATCAGGCGAAACTGTGCGATAGCGGCGAACTGGTGGCGATTAAAAAAGTGCTGCAGGATAAACGCTTTAAAAACCGTGAACTGCAGATTATGCGTAAACTGGATCATTGCAACATTGTTCGTCTGCGTTATTTTTTTTATTCCAGCGGCGAAAAAAAAGATGAAGTGTATCTGAACCTGGTGCTGGAT…	433	1299	0.9702
36	NM_002228.4 Homo sapiens Jun proto-oncogene, AP-1 transcription factor subunit (JUN), mRNA	MTAKMETTFYDDALNASFLPSESGPYGYSNPKILKQSMTLNLADPVGSLKPHLRAKNSDLLTSPDVGLLKLASPELERLIIQSSNGHITTTPTPTQFLCPKNVTDEQEGFAEGFVRALAELHSQNTLPSVTSAAQPVNGAGMVAPAVASVAGGSGSGGFSASLHSEPPVYANLSNFNPGALSSGGGAPSYGAAGLAFPAQPQQQQQPPHHLPQQMPVQHPRLQALKEEPQTVPEMPGETPPLSPIDMESQERIKAERKRMRNRIAASKCRKRKLERIARLEEKVKTLKAQNSELASTANMLREQVAQLKQKVMNHVNSGCQLMLTQQLQTF	ATGACCGCGAAAATGGAAACCACCTTTTATGATGATGCGCTGAACGCCAGCTTTCTGCCGAGCGAAAGCGGTCCGTATGGTTATAGCAACCCGAAAATTCTGAAACAGAGCATGACGCTGAACCTGGCGGATCCGGTCGGCAGCCTGAAACCGCATCTGCGTGCGAAAAACAGCGATCTGCTGACCAGCCCGGATGTCGGCCTGCTGAAACTGGCGAGCCCGGAACTGGAACGTCTGATTATTCAGAGCAGCAACGGTCATATCACCACCACCCCGACGCCGACCCAGTTTCTGTGCCCGAAAAACGTCACCGATGAACAGGAAGGCTTTGCTGAAGGCTTTGTTCGTGCGCTGGCGGAACTGCATAGCCAAAACACGCTGCCGAGCGTTACCAGCGCG…	331	993	0.9628
37	NM_002507.4 Homo sapiens nerve growth factor receptor (NGFR), mRNA	MGAGATGRAMDGPRLLLLLLLGVSLGGAKEACPTGLYTHSGECCKACNLGEGVAQPCGANQTVCEPCLDSVTFSDVVSATEPCKPCTECVGLQSMSAPCVEADDAVCRCAYGYYQDETTGRCEACRVCEAGSGLVFSCQDKQNTVCEECPDGTYSDEANHVDPCLPCTVCEDTERQLRECTRWADAECEEIPGRWITRSTPPEGSDSTAPSTQEPEAPPEQDLIASTVAGVVTTVMGSSQPVVTRGTTDNLIPVYCSILAAVVVGLVAYIAFKRWNSCKQNKQGANSRPVNQTPPPEGEKLHSDSGISVDSQSLHDQQPHTQTASGQALKGDGGLYSSLPPAKREEVEKLLNGSAGDTWRHLAGELGYQPEHIDSFTHEACPVRALLASWATQDSATLD…	ATGGGCGCGGGCGCGACCGGTCGTGCGATGGATGGCCCGCGTCTGCTGCTGCTGCTGCTGCTGGGCGTGTCGCTGGGCGGCGCGAAAGAAGCGTGCCCGACCGGTCTGTATACCCATTCCGGCGAATGCTGCAAAGCGTGCAACCTGGGCGAAGGCGTGGCGCAGCCGTGCGGCGCGAACCAGACCGTGTGCGAACCGTGCCTGGATAGCGTTACCTTTTCCGATGTGGTGAGCGCGACCGAACCGTGCAAACCGTGCACCGAATGCGTCGGTCTGCAGAGCATGAGCGCGCCGTGCGTGGAAGCGGATGATGCGGTGTGCCGTTGCGCGTATGGTTATTATCAGGATGAAACCACCGGTCGTTGCGAAGCGTGCCGCGTGTGCGAAGCGGGCAGCGGC…	427	1281	0.9686
39	NM_002648.4 Homo sapiens Pim-1 proto-oncogene, serine/threonine kinase (PIM1), transcript variant 1, mRNA	MLLSKINSLAHLRAAPCNDLHATKLAPGKEKEPLESQYQVGPLLGSGGFGSVYSGIRVSDNLPVAIKHVEKDRISDWGELPNGTRVPMEVVLLKKVSSGFSGVIRLLDWFERPDSFVLILERPEPVQDLFDFITERGALQEELARSFFWQVLEAVRHCHNCGVLHRDIKDENILIDLNRGELKLIDFGSGALLKDTVYTDFDGTRVYSPPEWIRYHRYHGRSAAVWSLGILLYDMVCGDIPFEHDEEIIRGQVFFRQRVSSECQHLIRWCLALRPSDRPTFEEIQNHPWMQDVLLPQETAEIHLHSLSPGPSK	ATGCTGCTGAGCAAAATCAACAGCCTGGCGCATCTGCGTGCGGCGCCGTGCAACGATCTGCATGCCACCAAACTGGCGCCGGGTAAAGAAAAAGAACCGCTGGAAAGCCAGTATCAGGTCGGTCCGCTGCTGGGCAGCGGCGGTTTTGGTAGCGTTTATTCCGGCATTCGCGTGAGCGATAACCTGCCGGTGGCGATTAAACATGTCGAAAAAGATCGTATTTCCGATTGGGGTGAACTGCCGAACGGCACGCGCGTGCCGATGGAAGTGGTGCTGCTGAAAAAAGTGAGCAGCGGCTTTTCCGGCGTGATTCGCCTGCTGGATTGGTTTGAACGTCCGGATAGCTTTGTGCTGATTCTGGAACGTCCGGAACCGGTGCAGGATCTGTTTGATTTTATT…	313	939	0.9681
40	NM_002745.5 Homo sapiens mitogen-activated protein kinase 1 (MAPK1), transcript variant 1, mRNA	MAAAAAAGAGPEMVRGQVFDVGPRYTNLSYIGEGAYGMVCSAYDNVNKVRVAIKKISPFEHQTYCQRTLREIKILLRFRHENIIGINDIIRAPTIEQMKDVYIVQDLMETDLYKLLKTQHLSNDHICYFLYQILRGLKYIHSANVLHRDLKPSNLLLNTTCDLKICDFGLARVADPDHDHTGFLTEYVATRWYRAPEIMLNSKGYTKSIDIWSVGCILAEMLSNRPIFPGKHYLDQLNHILGILGSPSQEDLNCIINLKARNYLLSLPHKNKVPWNRLFPNADSKALDLLDKMLTFNPHKRIEVEQALAHPYLEQYYDPSDEPIAEAPFKFDMELDDLPKEKLKELIFEETARFQPGYRS	ATGGCGGCGGCGGCGGCGGCGGGCGCGGGTCCGGAAATGGTTCGCGGTCAGGTGTTTGATGTCGGTCCGCGTTATACCAACCTGAGCTATATCGGTGAAGGCGCGTATGGCATGGTGTGCAGCGCGTATGATAACGTCAACAAAGTGCGTGTGGCGATTAAAAAAATCAGCCCGTTTGAACATCAGACCTATTGCCAGCGCACGCTGCGTGAAATTAAAATTCTGCTGCGTTTTCGCCATGAAAACATTATCGGTATTAACGATATTATTCGCGCACCGACCATTGAACAGATGAAAGATGTTTATATTGTTCAGGATCTGATGGAAACCGATCTGTATAAACTGCTGAAAACCCAGCATCTGAGCAACGATCATATTTGCTATTTTCTGTATCAGATT…	360	1080	0.9704
42	NM_003668.4 Homo sapiens MAPK activated protein kinase 5 (MAPKAPK5), transcript variant 1, mRNA	MSEESDMDKAIKETSILEEYSINWTQKLGAGISGPVRVCVKKSTQERFALKILLDRPKARNEVRLHMMCATHPNIVQIIEVFANSVQFPHESSPRARLLIVMEMMEGGELFHRISQHRHFTEKQASQVTKQIALALRHCHLLNIAHRDLKPENLLFKDNSLDAPVKLCDFGFAKIDQGDLMTPQFTPYYVAPQVLEAQRRHQKEKSGIIPTSPTPYTYNKSCDLWSLGVIIYVMLCGYPPFYSKHHSRTIPKDMRRKIMTGSFEFPEEEWSQISEMAKDVVRKLLKVKPEERLTIEGVLDHPWLNSTEALDNVLPSAQLMMDKAVVAGIQQAHAEQLANMRIQDLKVSLKPLHSVNNPILRKRKLLGTKPKDSVYIHDHENGAEDSNVALEKLRDVIAQ…	ATGAGCGAAGAAAGCGATATGGATAAAGCGATTAAAGAAACGAGCATTCTGGAAGAATATTCCATTAACTGGACGCAAAAACTGGGCGCGGGTATTTCCGGTCCGGTTCGCGTGTGCGTGAAAAAAAGCACCCAGGAACGTTTTGCGCTGAAAATTCTGCTGGATCGCCCGAAAGCGCGTAACGAAGTGCGTCTGCATATGATGTGCGCGACCCATCCGAACATTGTTCAGATTATTGAAGTGTTTGCCAACAGCGTGCAGTTTCCGCATGAAAGCAGCCCGCGTGCGCGTCTGCTGATTGTCATGGAAATGATGGAAGGCGGTGAACTGTTTCATCGCATTAGCCAGCATCGCCATTTTACCGAAAAACAGGCGAGCCAGGTGACCAAACAGATTGCC…	471	1413	0.9628
44	NM_004379.5 Homo sapiens cAMP responsive element binding protein 1 (CREB1), transcript variant 1, mRNA	MTMESGAENQQSGDAAVTEAENQQMTVQAQPQIATLAQVSMPAAHATSSAPTVTLVQLPNGQTVQVHGVIQAAQPSVIQSPQVQTVQISTIAESEDSQESVDSVTDSQKRREILSRRPSYRKILNDLSSDAPGVPRIEEEKSEEETSAPAITTVTVPTPIYQTSSGQYIAITQGGAIQLANNGTDGVQGLQTLTMTNAAATQPGTTILQYAQTTDGQQILVPSNQVVVQAASGDVQTYQIRTAPTSTIAPGVVMASSPALPTQPAEEAARKREVRLMKNREAARECRRKKKEYVKCLENRVAVLENQNKTLIEELKALKDLYCHKSD	ATGACCATGGAAAGCGGCGCGGAAAACCAGCAGAGCGGCGATGCGGCGGTTACCGAAGCGGAAAACCAGCAGATGACCGTGCAGGCGCAGCCGCAGATTGCCACGCTGGCGCAGGTGAGCATGCCGGCGGCGCATGCCACGAGCAGCGCCCCGACCGTGACGCTGGTGCAGCTGCCGAACGGTCAGACCGTGCAGGTTCATGGCGTGATTCAGGCGGCGCAGCCGAGCGTGATTCAGAGCCCGCAGGTGCAGACCGTGCAGATTAGCACCATTGCCGAAAGCGAAGATAGCCAGGAAAGCGTGGATAGCGTTACCGATAGCCAGAAACGCCGTGAAATTCTGAGCCGCCGTCCGAGCTATCGCAAAATTCTGAACGATCTGAGCAGCGATGCGCCGGGC…	327	981	0.9622
47	NM_005163.2 Homo sapiens AKT serine/threonine kinase 1 (AKT1), transcript variant 1, mRNA	MSDVAIVKEGWLHKRGEYIKTWRPRYFLLKNDGTFIGYKERPQDVDQREAPLNNFSVAQCQLMKTERPRPNTFIIRCLQWTTVIERTFHVETPEEREEWTTAIQTVADGLKKQEEEEMDFRSGSPSDNSGAEEMEVSLAKPKHRVTMNEFEYLKLLGKGTFGKVILVKEKATGRYYAMKILKKEVIVAKDEVAHTLTENRVLQNSRHPFLTALKYSFQTHDRLCFVMEYANGGELFFHLSRERVFSEDRARFYGAEIVSALDYLHSEKNVVYRDLKLENLMLDKDGHIKITDFGLCKEGIKDGATMKTFCGTPEYLAPEVLEDNDYGRAVDWWGLGVVMYEMMCGRLPFYNQDHEKLFELILMEEIRFPRTLGPEAKSLLSGLLKKDPKQRLGGGSEDA…	ATGAGCGATGTGGCGATTGTGAAAGAAGGCTGGCTGCATAAACGCGGTGAATATATCAAAACCTGGCGTCCGCGTTATTTTCTGCTGAAAAACGATGGCACGTTTATTGGTTATAAAGAACGTCCGCAGGATGTTGATCAGCGTGAAGCGCCGCTGAACAACTTTTCCGTGGCGCAGTGCCAGCTGATGAAAACCGAACGTCCGCGCCCGAACACCTTTATTATTCGCTGCCTGCAGTGGACGACCGTTATTGAACGTACCTTTCATGTCGAAACGCCGGAAGAACGTGAAGAATGGACCACCGCGATTCAGACCGTGGCGGATGGCCTGAAAAAACAGGAAGAAGAAGAAATGGATTTTCGCAGCGGCAGCCCGAGCGATAACTCCGGCGCGGAAGAA…	480	1440	0.9607
49	NM_005561.4 Homo sapiens lysosomal associated membrane protein 1 (LAMP1), mRNA	MAAPGSARRPLLLLLLLLLLGLMHCASAAMFMVKNGNGTACIMANFSAAFSVNYDTKSGPKNMTFDLPSDATVVLNRSSCGKENTSDPSLVIAFGRGHTLTLNFTRNATRYSVQLMSFVYNLSDTHLFPNASSKEIKTVESITDIRADIDKKYRCVSGTQVHMNNVTVTLHDATIQAYLSNSSFSRGETRCEQDRPSPTTAPPAPPSPSPSPVPKSPSVDKYNVSGTNGTCLLASMGLQLNLTYERKDNTTVTRLLNINPNKTSASGSCGAHLVTLELHSEGTTVLLFQFGMNASSSRFFLQGIQLNTILPDARDPAFKAANGSLRALQATVGNSYKCNAEEHVRVTKAFSVNIFKVWVQAFKVEGGQFGSVEECLLDENSMLIPIAVGGALAGLVLIV…	ATGGCGGCGCCGGGTAGCGCGCGTCGTCCGCTGCTGCTGCTGCTGCTGCTGCTGCTGCTGGGTCTGATGCATTGCGCGAGCGCGGCGATGTTTATGGTGAAAAACGGCAACGGCACCGCGTGCATTATGGCGAACTTTTCCGCGGCGTTTTCCGTTAACTACGATACCAAAAGCGGTCCGAAAAACATGACCTTTGATCTGCCGAGCGATGCGACCGTGGTGCTGAACCGCAGCAGCTGCGGTAAAGAAAACACCAGCGATCCGAGCCTGGTGATTGCCTTTGGTCGCGGTCATACGCTGACGCTGAACTTTACCCGTAACGCCACGCGTTATTCCGTGCAGCTGATGAGCTTTGTTTATAACCTGAGCGATACCCATCTGTTTCCGAACGCCAGCAGC…	417	1251	0.9534
51	NM_006331.8 Homo sapiens EMG1 N1-specific pseudouridine methyltransferase (EMG1), transcript variant 1, mRNA	MAAPSDGFKPRERSGGEQAQDWDALPPKRPRLGAGNKIGGRRLIVVLEGASLETVKVGKTYELLNCDKHKSILLKNGRDPGEARPDITHQSLLMLMDSPLNRAGLLQVYIHTQKNVLIEVNPQTRIPRTFDRFCGLMVQLLHKLSVRAADGPQKLLKVIKNPVSDHFPVGCMKVGTSFSIPVVSDVRELVPSSDPIVFVVGAFAHGKVSVEYTEKMVSISNYPLSAALTCAKLTTAFEEVWGVI	ATGGCGGCGCCGAGCGATGGCTTTAAACCGCGTGAACGCAGCGGCGGTGAACAGGCGCAGGATTGGGATGCGCTGCCGCCGAAACGCCCGCGTCTGGGCGCGGGCAACAAAATCGGCGGTCGTCGTCTGATTGTCGTGCTGGAAGGCGCGAGCCTGGAAACCGTGAAAGTCGGTAAAACCTATGAACTGCTGAACTGCGATAAACATAAAAGCATTCTGCTGAAAAACGGTCGTGATCCGGGTGAAGCGCGTCCGGATATTACCCATCAGAGCCTGCTGATGCTGATGGATAGCCCGCTGAACCGCGCCGGTCTGCTGCAGGTGTATATCCATACCCAAAAAAACGTGCTGATTGAAGTGAACCCGCAGACCCGCATTCCGCGTACCTTTGATCGTTTT…	244	732	0.9606
52	NM_009855.2 Mus musculus CD80 antigen (Cd80), transcript variant 2, mRNA	MACNCQLMQDTPLLKFPCPRLILLFVLLIRLSQVSSDVDEQLSKSVKDKVLLPCRYNSPHEDESEDRIYWQKHDKVVLSVIAGKLKVWPEYKNRTLYDNTTYSLIILGLVLSDRGTYSCVVQKKERGTYEVKHLALVKLSIKADFSTPNITESGNPSADTKRITCFASGGFPKPRFSWLENGRELPGINTTISQDPESELYTISSQLDFNTTRNHTIKCLIKYGDAHVSEDFTWEKPPEDPPDSKNTLVLFGAGFGAVITVVVIVVIIKCFCKHRSCFRRNEASRETNNSLTFGPEEALAEQTVFL	ATGGCGTGCAACTGCCAGCTGATGCAGGATACGCCGCTGCTGAAATTTCCGTGCCCGCGTCTGATTCTGCTGTTTGTGCTGCTGATTCGCCTGAGCCAGGTGAGCAGCGATGTGGATGAACAGCTGAGCAAAAGCGTGAAAGATAAAGTGCTGCTGCCGTGCCGTTATAACAGCCCGCATGAAGATGAAAGCGAAGATCGTATTTACTGGCAGAAACATGATAAAGTGGTGCTGAGCGTGATTGCCGGTAAACTGAAAGTCTGGCCGGAATATAAAAACCGCACGCTGTATGATAACACCACCTATAGCCTGATTATTCTGGGTCTGGTGCTGAGCGATCGCGGTACCTATAGCTGCGTGGTGCAGAAAAAAGAACGTGGCACCTATGAAGTGAAACAT…	306	918	0.9763
57	NM_023921.1 Homo sapiens taste 2 receptor member 10 (TAS2R10), mRNA	MLRVVEGIFIFVVVSESVFGVLGNGFIGLVNCIDCAKNKLSTIGFILTGLAISRIFLIWIIITDGFIQIFSPNIYASGNLIEYISYFWVIGNQSSMWFATSLSIFYFLKIANFSNYIFLWLKSRTNMVLPFMIVFLLISSLLNFAYIAKILNDYKTKNDTVWDLNMYKSEYFIKQILLNLGVIFFFTLSLITCIFLIISLWRHNRQMQSNVTGLRDSNTEAHVKAMKVLISFIILFILYFIGMAIEISCFTVRENKLLLMFGMTTTAIYPWGHSFILILGNSKLKQASLRVLQQLKCCEKRKNLRVT	ATGCTGCGCGTGGTGGAAGGCATTTTTATTTTTGTGGTGGTGAGCGAAAGCGTGTTTGGCGTGCTGGGCAACGGTTTTATTGGTCTGGTTAACTGCATTGATTGCGCGAAAAACAAACTGAGCACCATTGGCTTTATTCTGACCGGTCTGGCGATTAGCCGTATTTTTCTGATTTGGATTATTATCACCGATGGCTTTATTCAGATTTTCTCTCCGAACATTTATGCCAGCGGCAACCTGATTGAATATATTTCCTATTTTTGGGTTATTGGCAACCAGAGCAGCATGTGGTTTGCCACGAGCCTGAGCATTTTTTATTTTCTGAAAATTGCCAACTTTAGCAACTATATTTTTCTGTGGCTGAAAAGCCGTACCAACATGGTGCTGCCGTTTATGATT…	307	921	0.9618
58	NM_139071.3 Homo sapiens SWI/SNF related, matrix associated, actin dependent regulator of chromatin, subfamily d, member 1 (SMARCD1), transcript variant 2, mRNA	MAARAGFQSVAPSGGAGASGGAGAAAALGPGGTPGPPVRMGPAPGQGLYRSPMPGAAYPRPGMLPGSRMTPQGPSMGPPGYGGNPSVRPGLAQSGMDQSRKRPAPQQIQQVQQQAVQNRNHNAKKKKMADKILPQRIRELVPESQAYMDLLAFERKLDQTIMRKRLDIQEALKRPIKQKRKLRIFISNTFNPAKSDAEDGEGTVASWELRVEGRLLEDSALSKYDATKQKRKFSSFFKSLVIELDKDLYGPDNHLVEWHRTATTQETDGFQVKRPGDVNVRCTVLLMLDYQPPQFKLDPRLARLLGIHTQTRPVIIQALWQYIKTHKLQDPHEREFVICDKYLQQIFESQRMKFSEIPQRLHALLMPPEPIIINHVISVDPNDQKKTACYDIDVEVDDT…	ATGGCGGCGCGTGCGGGTTTTCAGAGCGTGGCTCCGAGCGGCGGCGCGGGCGCGAGCGGCGGCGCGGGCGCGGCGGCGGCGCTGGGTCCGGGCGGTACGCCGGGTCCGCCGGTTCGCATGGGCCCGGCACCGGGTCAGGGCCTGTATCGCAGCCCGATGCCGGGTGCGGCGTATCCGCGCCCGGGCATGCTGCCGGGTAGCCGCATGACCCCGCAGGGTCCGAGCATGGGCCCGCCGGGTTATGGCGGTAACCCGAGCGTGCGTCCGGGTCTGGCGCAGAGCGGCATGGATCAGAGCCGTAAACGCCCGGCACCGCAGCAGATTCAGCAGGTGCAGCAGCAGGCGGTGCAGAACCGTAACCATAACGCGAAAAAAAAAAAAATGGCGGATAAAATTCTG…	474	1422	0.9654
59	U65407.1 Plasmodium falciparum apical membrane antigen 1 (AMA-1) gene, complete cds	MAKHKKLKQPGDGNPWSPCSVTCGKPKDELDYENDIEKKICKMEKCSSVFNVVNSNSGCFRHLDEREECKCLLEDSGSNGKKITCECTKPDSKPIVQYDNFNANPNANPNANPDGNCEDIPHVNEFSAIDLGNAEKYDKMDEPQHYGKSLTPLEELYKPNDKSLYQYIKANSKFIGITELSNTFINNAGQHGHMHGNEREDERTLTKEYEDIVLKEFTYMINFGRGQNYWEHPYQKSDQPKQYEQHLTDYEKIKEGKPLDKFGNIYDYHYEHSSPSSTKSSSPSNVKSASLATRLMKKFKAEIRDFFGISYYEKVLAKYKDDLE	ATGGCGAAACATAAAAAACTGAAACAGCCGGGTGATGGCAACCCGTGGAGCCCGTGCAGCGTGACGTGCGGTAAACCGAAAGATGAACTGGATTATGAAAACGATATTGAAAAAAAAATTTGCAAAATGGAAAAATGCAGCAGCGTGTTTAACGTGGTTAACAGCAACAGCGGCTGCTTTCGCCATCTGGATGAACGTGAAGAATGCAAATGCCTGCTGGAAGATAGCGGCAGCAACGGTAAAAAAATTACCTGCGAATGCACCAAACCGGATAGCAAACCGATTGTTCAGTATGATAACTTTAACGCTAACCCGAACGCTAACCCGAACGCTAACCCGGATGGCAACTGCGAAGATATTCCGCATGTTAACGAGTTTTCCGCGATTGATCTGGGCAAC…	324	972	0.9556
60	NC_000011.10:c2161209-2159779 INS [organism=Homo sapiens] [GeneID=3630] [chromosome=11]	MGRRGQEAATQQGVRCTFLKRSSLGHVLKVTSSLWPSQNLSLRTVLASAAPRYIRGWARSSLHSPLKQMPRSPFLHPHLMTADSSVLLSKVLGDLGSQGAPRCLPLGEHPITPGGGRGCLPEWARPLSPGLTAAP	ATGGGCCGTCGCGGTCAGGAAGCGGCGACGCAGCAGGGCGTGCGTTGCACCTTTCTGAAACGCAGCAGCCTGGGTCATGTGCTGAAAGTGACGAGCAGCCTGTGGCCGAGCCAGAACCTGAGCCTGCGTACCGTGCTGGCGAGCGCGGCGCCGCGTTATATTCGCGGCTGGGCGCGTAGCAGCCTGCATAGCCCGCTGAAACAGATGCCGCGCAGCCCGTTTCTGCATCCGCATCTGATGACCGCGGATAGCAGCGTGCTGCTGAGCAAAGTGCTGGGCGATCTGGGCAGCCAGGGCGCGCCGCGCTGCCTGCCGCTGGGCGAACATCCGATTACCCCGGGCGGCGGTCGTGGCTGCCTGCCGGAATGGGCGCGTCCGCTGAGCCCGGGTCTGACCGCG…	135	405	0.9861
61	NC_000004.12:73404287-73421482 ALB [organism=Homo sapiens] [GeneID=213] [chromosome=4]	MFVCMCVCMHVCVCVILAVKAPRMIIFFFFLRRSLALLSRLECSGAISAHCNLRLPGSSHSPASASQVAGTTGACHHAWLIFCIFSRKFSASPLLNFCSPACSLAIRGPEPVMCVA	ATGTTTGTGTGCATGTGCGTGTGCATGCATGTGTGCGTGTGCGTGATTCTGGCGGTGAAAGCGCCGCGCATGATTATTTTCTTCTTCTTTCTGCGTCGCAGCCTGGCGCTGCTGAGCCGTCTGGAATGCTCCGGCGCGATTTCCGCGCATTGCAACCTGCGTCTGCCGGGTAGCAGCCATAGCCCGGCCAGCGCGAGCCAGGTGGCGGGCACCACCGGCGCGTGCCATCATGCCTGGCTGATTTTTTGCATTTTCTCCCGTAAATTTTCTGCCAGCCCGCTGCTGAACTTTTGCAGCCCGGCGTGCTCGCTGGCGATTCGCGGTCCGGAACCGGTGATGTGCGTGGCG	116	348	0.9514
62	NC_000009.12:c21385398-21384255 IFNA2 [organism=Homo sapiens] [GeneID=3440] [chromosome=9]	MALTFALLVALLVLSCKSSCSVGCDLPQTHSLGSRRTLMLLAQMRRISLFSCLKDRHDFGFPQEEFGNQFQKAETIPVLHEMIQQIFNLFSTKDSSAAWDETLLDKFYTELYQQLNDLEACVIQGVGVTETPLMKEDSILAVRKYFQRITLYLKEKKYSPCAWEVVRAEIMRSFSLSTNLQESLRSKE	ATGGCGCTGACCTTTGCGCTGCTGGTGGCGCTGCTGGTGCTGAGCTGCAAAAGCAGCTGCAGCGTCGGCTGCGATCTGCCGCAGACCCATAGCCTGGGCAGCCGCCGCACGCTGATGCTGCTGGCGCAGATGCGTCGTATTAGCCTGTTTTCTTGCCTGAAAGATCGCCATGATTTTGGTTTTCCGCAGGAAGAGTTTGGTAACCAGTTTCAGAAAGCGGAAACCATTCCGGTGCTGCATGAAATGATTCAGCAGATTTTTAACCTGTTTAGCACCAAAGATAGCAGCGCGGCGTGGGATGAAACGCTGCTGGATAAATTTTATACCGAACTGTATCAGCAGCTGAACGATCTGGAAGCGTGCGTGATTCAGGGCGTTGGCGTGACCGAAACGCCGCTG…	188	564	0.9729
63	NC_000003.12:46877721-46903799 PTH1R [organism=Homo sapiens] [GeneID=5745] [chromosome=3]	MIYTVGYSVSLASLTVAVLILAYFRWAGRGERRRDMVEGGRWPRSDATPSLHPSPPAGVPTYGAQPSFLSTHRASPCPHPRSCRAPRRRLHCTRNYIHMHLFLSFMLRAVSIFVKDAVLYSGATLDEAERLTEEELRAIAQAPPPPATAAAGYVSTPLPARSRCRHWPRGAPPRPAPARPSPCPPPASATGFSHSNPSYRVPRNPQLCRRPCCQGLRVSHTPRAAIKAPTSTQYPLATLPLHFASCP	ATGATTTACACCGTCGGCTATTCCGTGAGCCTGGCGAGCCTGACCGTGGCGGTGCTGATTCTGGCGTATTTTCGCTGGGCGGGCCGTGGCGAACGTCGTCGCGATATGGTTGAAGGCGGTCGCTGGCCGCGCAGCGATGCGACGCCGAGCCTGCATCCGAGCCCGCCGGCAGGCGTGCCGACCTATGGCGCGCAGCCGTCGTTTCTGAGCACCCATCGTGCGAGCCCGTGCCCGCATCCGCGCAGCTGCCGTGCGCCGCGCCGTCGTCTGCATTGCACCCGTAACTATATCCACATGCATCTGTTTCTGTCGTTTATGCTGCGTGCGGTGAGCATTTTTGTTAAAGATGCGGTGCTGTATTCCGGCGCGACGCTGGATGAAGCGGAACGTCTGACCGAA…	247	741	0.9474
64	NC_000001.11:c11858945-11857464 NPPB [organism=Homo sapiens] [GeneID=4879] [chromosome=1]	MDPQTAPSRALLLLLFLHLAFLGGRSHPLGSPGSASDLETSGLQVRAEGSSGGLDSSNERVLTCCPKRPSSFLWN	ATGGATCCGCAGACCGCCCCGAGCCGTGCGCTGCTGCTGCTGCTGTTTCTGCATCTGGCGTTTCTGGGCGGTCGTAGCCATCCGCTGGGCAGCCCGGGTAGCGCGAGCGATCTGGAAACCAGCGGCCTGCAGGTGCGTGCGGAAGGCAGCAGCGGCGGTCTGGATAGCAGCAACGAACGCGTGCTGACCTGCTGCCCGAAACGCCCGAGCTCGTTTCTGTGGAAT	75	225	0.9778
65	NC_086019.1:c178317588-178312636 Calca [organism=Rattus norvegicus] [GeneID=24241] [chromosome=1]	MGTVGCNSPVFHGQSTQTPSGFLNASGMSKGSDHSIFPNGLVIVCSDNHVWEKHLKLIGASESSNIPMLIPWGRHLPSLNDTLSPPPSLPPSFPPSLPLSLSLSLSHSLSLSLTLSLSLPHLSHLSPFSLPSLHCILNISVTAQKRSCNTATCVTHRLAGLLSRSGGVVKDNFVPTNVGSEAFGRRRRDLQA	ATGGGCACGGTCGGCTGCAACAGCCCGGTGTTTCACGGTCAGAGCACCCAGACCCCGAGCGGCTTTCTGAACGCCAGCGGCATGAGCAAAGGCAGCGATCATTCCATTTTTCCGAACGGTCTGGTGATTGTGTGCAGCGATAACCATGTCTGGGAAAAACATCTGAAACTGATTGGCGCGAGCGAAAGCAGCAACATTCCGATGCTGATTCCGTGGGGTCGTCATCTGCCGAGCCTGAACGATACGCTGAGCCCGCCGCCGAGCCTGCCGCCGAGCTTTCCGCCGAGCCTGCCGCTGAGCCTGAGCCTGAGCCTGAGCCATAGCCTGAGCCTGAGCCTGACGCTGAGCCTGAGCCTGCCGCATCTGAGCCATCTGAGCCCGTTTTCGCTGCCGAGCCTG…	192	576	0.9591
66	NC_000014.9:c105771405-105765914 IGHG3 [organism=Homo sapiens] [GeneID=3502] [chromosome=14]	MLSHTVPDTVPRLSPPVPDTVPHALTNCPSHCPPCCHKLSLTLSPMLSPPVPDTVPDTVSHAVPTHLRHCTPRCPHLSSTMSPMLSPPVPDAVPHTVPICPHHSPPRCPHLSLTLSPMPSPSVPTMSPGCPQLSLMLSPTLSPPLPDAVPHVVPTCP	ATGCTGAGCCATACCGTTCCGGATACCGTTCCGCGTCTGAGCCCGCCGGTTCCGGATACCGTTCCGCATGCGCTGACCAACTGCCCGAGCCATTGCCCGCCGTGCTGCCATAAACTGAGCCTGACGCTGAGCCCGATGCTGAGCCCGCCGGTTCCGGATACCGTTCCGGATACCGTGAGCCATGCCGTTCCGACCCATCTGCGTCATTGCACCCCGCGTTGCCCGCATCTGAGCAGCACCATGAGCCCGATGCTGAGCCCGCCGGTTCCGGATGCGGTTCCGCATACCGTTCCGATTTGCCCGCATCATAGCCCGCCGCGCTGCCCGCATCTGAGCCTGACGCTGAGCCCGATGCCGAGCCCGAGCGTTCCGACCATGAGCCCGGGTTGCCCGCAGCTG…	157	471	0.9517
70	NC_000006.12:32014795-32035418 C4B [organism=Homo sapiens] [GeneID=721] [chromosome=6]	MVRGRRQTPQGWCPVLPSWVFFPLLAFACSPHLWVPVVSFTRLSAGGSESHSSAQASSLNHGPHSSHSHSTSDEACPKALLHSVSLVWLVGAPPSQEPSHYSRGRVSGPSPKPVLMSLVTPPLLPCCLWPLVLHPRFCAETAFSLPGTSLYLLSPLSDPLSTRQ	ATGGTGCGTGGCCGTCGTCAGACGCCGCAGGGCTGGTGCCCGGTGCTGCCGAGCTGGGTGTTTTTTCCGCTGCTGGCGTTTGCCTGCAGCCCGCATCTGTGGGTTCCGGTGGTGTCGTTTACCCGCCTGAGCGCGGGCGGCAGCGAAAGCCATAGCAGCGCGCAGGCGAGCAGCCTGAACCACGGTCCGCATAGCAGCCATAGCCATAGCACCAGCGATGAAGCGTGCCCGAAAGCGCTGCTGCATAGCGTGAGCCTGGTCTGGCTGGTCGGCGCGCCGCCGAGCCAGGAACCGAGCCATTATTCCCGCGGTCGTGTGAGCGGTCCGAGCCCGAAACCGGTGCTGATGAGCCTGGTGACGCCGCCGCTGCTGCCGTGCTGCCTGTGGCCGCTGGTGCTG…	164	492	0.9566
71	NC_004354.4:18366357-18377864 CrebB [organism=Drosophila melanogaster] [GeneID=32817] [chromosome=X]	MENMFSYNFFIVVFFSLFSFRTPSSTQPTKIKKRYIKFDNVLNNNCNNNNNKRQSKPQTELESESNSNQIESNPIPGASLPMSDGVLNSQLAGTGAGGNAANSSLMQLDPTYYLSNRMSYNTSNSLAPKLAFSCDLAGPLVNRTGIEGLSN	ATGGAAAACATGTTTTCTTATAACTTTTTTATTGTCGTGTTTTTTTCGCTGTTTTCTTTTCGCACGCCGAGCAGCACCCAGCCGACCAAAATCAAAAAACGCTATATTAAATTTGATAACGTGCTGAACAACAACTGCAACAACAACAACAACAAACGCCAGAGCAAACCGCAGACCGAACTGGAAAGCGAAAGCAACAGCAACCAGATTGAAAGCAACCCGATTCCGGGTGCGAGCCTGCCGATGAGCGATGGCGTGCTGAACAGCCAGCTGGCGGGCACCGGCGCGGGCGGTAACGCGGCGAACAGCAGCCTGATGCAGCTGGATCCGACCTATTATCTGAGCAACCGCATGAGCTATAACACCAGCAACAGCCTGGCGCCGAAACTGGCGTTTTCG…	151	453	0.9697
72	NC_000006.12:43770211-43786487 VEGFA [organism=Homo sapiens] [GeneID=7422] [chromosome=6]	MKAQGLIHSPPSHSCSPSRQVSDLLPKVWPTFYHPRTFRVRLGQGCWAKSLPSGFAPCRGLGATVSVETFGSCALHPVSASHQSLVRGWVCHPMVGSVRRRKSHRVLAAQTRLCAPAHASPETTCLLTLPPGSGPVWLCFGRSPIPAHLTTSFTPPTAPALSLSLFFYFPENQFEERERGKNESARNPGISPGACTLVPAAV	ATGAAAGCGCAGGGCCTGATTCATAGCCCGCCGAGCCATAGCTGCAGCCCGAGCCGCCAGGTGAGCGATCTGCTGCCGAAAGTCTGGCCGACCTTTTATCATCCGCGTACCTTTCGCGTGCGTCTGGGCCAGGGCTGCTGGGCTAAAAGCCTGCCGAGCGGCTTTGCCCCGTGCCGCGGTCTGGGCGCGACCGTGAGCGTGGAAACCTTTGGTAGCTGCGCGCTGCATCCGGTGAGCGCGAGCCATCAGAGCCTGGTGCGTGGCTGGGTGTGCCATCCGATGGTCGGCAGCGTGCGTCGTCGTAAAAGCCATCGCGTGCTGGCGGCGCAGACCCGCCTGTGCGCGCCGGCCCATGCCAGCCCGGAAACCACGTGCCTGCTGACGCTGCCGCCGGGTAGC…	202	606	0.9614
73	NC_000006.12:31575565-31578336 TNF [organism=Homo sapiens] [GeneID=7124] [chromosome=6]	MTDREDRNRMWGGQSSRARMWRVNRHGHTDSPLPLSLPPANPQAEGQLQWLNRRANALLANGVELRDNQLVVPSEGLYLIYSQVLFKGQGCPSTHVLLTHTISRIAVSYQTKVNLLSAIKSPCQRETPEGAEAKPWYEPIYLGGVFQLEKGDRLSAEINRPDYLDFAESGQVYFGIIAL	ATGACCGATCGTGAAGATCGTAACCGCATGTGGGGCGGTCAGAGCAGCCGTGCGCGTATGTGGCGTGTTAACCGCCACGGTCATACCGATAGCCCGCTGCCGCTGAGCCTGCCGCCGGCTAACCCGCAGGCGGAAGGCCAGCTGCAGTGGCTGAACCGCCGTGCGAACGCGCTGCTGGCGAACGGCGTGGAACTGCGTGATAACCAGCTGGTGGTTCCGAGCGAAGGTCTGTATCTGATTTACAGCCAGGTGCTGTTTAAAGGCCAGGGCTGCCCGAGCACCCATGTGCTGCTGACCCATACCATTAGCCGTATTGCCGTGAGCTATCAGACCAAAGTGAACCTGCTGAGCGCGATTAAAAGCCCGTGCCAGCGTGAAACGCCGGAAGGCGCGGAAGCG…	179	537	0.972
74	NC_000012.12:c68159740-68154768 IFNG [organism=Homo sapiens] [GeneID=3458] [chromosome=12]	MQSQIVSFYFKLFKNFKDDQSIQKSVETIKEDMNVKFFNSNKKKRDDFEKLTNYSVRLFKFFLWFHCRGSCKAFILQKVDISYLTVAKAMNSTHG	ATGCAGAGCCAGATTGTTTCGTTTTATTTTAAACTGTTTAAAAACTTTAAAGATGATCAGAGCATTCAGAAAAGCGTGGAAACCATTAAAGAAGATATGAACGTGAAATTTTTTAACAGCAACAAAAAAAAACGCGATGATTTTGAAAAACTGACCAACTATTCCGTGCGTCTGTTTAAATTTTTTCTGTGGTTTCATTGCCGTGGCAGCTGCAAAGCGTTTATTCTGCAAAAAGTGGATATTTCCTATCTGACCGTGGCGAAAGCGATGAACAGCACCCACGGT	95	285	0.9637
75	NC_000017.11:40015440-40017813 CSF3 [organism=Homo sapiens] [GeneID=1440] [chromosome=17]	MELQGQHPLEGTWENIRSSGAGEGWEGTWGGGPWWGQCSGGLAGMGVEALHSGERARAPVRSESGGAGQRGTEQPGRTWREGKDQRVGEDPGRSGDPAMASLTQHPSIPSVPPTSCATPRSWCCSDTLWASPGLP	ATGGAACTGCAGGGCCAGCATCCGCTGGAAGGCACCTGGGAAAACATTCGCAGCAGCGGCGCGGGCGAAGGCTGGGAAGGCACCTGGGGCGGCGGTCCGTGGTGGGGTCAGTGCAGCGGCGGTCTGGCGGGCATGGGCGTGGAAGCGCTGCATTCCGGCGAACGTGCGCGTGCGCCGGTTCGCAGCGAAAGCGGCGGCGCGGGTCAGCGCGGTACGGAACAGCCGGGTCGTACCTGGCGTGAAGGTAAAGATCAGCGCGTCGGCGAAGATCCGGGTCGTAGCGGCGATCCGGCCATGGCGAGCCTGACCCAGCATCCGAGCATTCCGAGCGTTCCGCCGACGAGCTGCGCGACGCCGCGCAGCTGGTGCTGCAGCGATACGCTGTGGGCGAGCCCGGGT…	135	405	0.9557
76	NC_000019.10:c49019498-49015980 LHB [organism=Homo sapiens] [GeneID=3972] [chromosome=19]	MGRPGLGAAVSDLGEAVSLSQGLLLLLLLSMGGAWASREPLRPWCHPINAILAVEKEGCPVCITVNTTICAGYCPTMVSCLGPGADAATSGPDPQRQRGRKGGLPLWPAVGEWGVGRQEQRASWAPESRTCGVSLGAQLRRWPQAHAHSPTHTASRCACCRRSCRPCLRWCAPTVMCASSPSGSLAARVVWTPWSPSLWLSAVAVDPAAAAPLTVGVPKTTP	ATGGGCCGTCCGGGTCTGGGCGCGGCGGTGAGCGATCTGGGCGAAGCGGTGAGCCTGAGCCAGGGCCTGCTGCTGCTGCTGCTGCTGAGCATGGGCGGCGCGTGGGCGAGCCGTGAACCGCTGCGTCCGTGGTGCCATCCGATTAACGCCATTCTGGCGGTGGAAAAAGAAGGCTGCCCGGTGTGCATTACCGTTAACACCACCATTTGCGCGGGTTATTGCCCGACCATGGTGAGCTGCCTGGGTCCGGGTGCGGATGCGGCGACGAGCGGTCCGGATCCGCAGCGCCAGCGCGGTCGTAAAGGCGGTCTGCCGCTGTGGCCGGCGGTCGGCGAATGGGGCGTCGGCCGTCAGGAACAGCGTGCGAGCTGGGCTCCGGAAAGCCGCACGTGCGGCGTG…	222	666	0.9638
77	NC_092326.1:1847705-1861611 LOC113708710 [organism=Coffea arabica] [GeneID=113708710] [chromosome=9c]	MDPKTRKLGGSLKVPFVQELAKENPSSVPTRYIHPDKDQYPTISNGGSFHQIPVMDMQSLFSSAEEASDLELQKLHSACKECGFFQVYIQGLNV	ATGGATCCGAAAACCCGTAAACTGGGCGGCAGCCTGAAAGTGCCGTTTGTTCAGGAACTGGCGAAAGAAAACCCGAGCAGCGTTCCGACCCGCTATATCCATCCGGATAAAGATCAGTATCCGACCATTAGCAACGGCGGCAGTTTTCATCAGATTCCGGTGATGGATATGCAGAGCCTGTTTTCCAGCGCGGAAGAAGCGAGCGATCTGGAACTGCAAAAACTGCATTCCGCGTGCAAAGAGTGCGGCTTTTTTCAGGTTTATATTCAGGGTCTGAACGTG	94	282	0.9493
78	NW_002987867.1:c136897-134578 Phum_PHUM561850 [organism=Pediculus humanus corporis] [GeneID=8234728] [chromosome=Unknown]	MMMLMMMMMVSMVMMVMMMMMMTIKFSISVEMQYLLNLLKPKYIICENEKAQEINNNLKQINLDCKIIVLDTKVRKIFFYKILSRGGIKLVTSQKNVMIFLGIGFEFLFYERRVN	ATGATGATGCTGATGATGATGATGATGGTGAGCATGGTGATGATGGTGATGATGATGATGATGATGACCATTAAATTTTCTATTTCCGTGGAAATGCAGTATCTGCTGAACCTGCTGAAACCGAAATATATTATTTGCGAAAACGAAAAAGCGCAGGAAATTAACAACAACCTGAAACAGATTAACCTGGATTGCAAAATTATTGTGCTGGATACCAAAGTGCGTAAAATTTTTTTTTATAAAATTCTGAGCCGTGGCGGTATTAAACTGGTGACCAGCCAAAAAAACGTGATGATTTTTCTGGGCATTGGTTTTGAATTTCTGTTTTATGAACGTCGCGTGAAT	115	345	0.9739
79	NW_015441082.1:c491984-474353 LOC107331116 [organism=Acropora digitifera] [GeneID=107331116] [chromosome=Un]	MESFFQESGRAGRNGRLAKSTLRFNNNGIGCNIEGMQPIMRDYCKNIKKTCRRKIVQSHFGFEVPSTREKHSCCDICITDCQCSECVDLRLDVLAMEDISITESHLLFSRKQLEEIKSELIKYKDEIEASNKYLHPSMC	ATGGAATCGTTTTTTCAGGAAAGCGGCCGTGCGGGCCGTAACGGCCGTCTGGCGAAAAGCACGCTGCGTTTTAACAACAACGGTATTGGCTGCAACATTGAAGGCATGCAGCCGATTATGCGCGATTATTGCAAAAACATCAAAAAAACGTGCCGTCGTAAAATTGTTCAGAGCCATTTTGGTTTTGAAGTGCCGAGCACCCGTGAAAAACATAGCTGCTGCGATATTTGCATTACCGATTGCCAGTGCAGCGAATGCGTGGATCTGCGTCTGGATGTGCTGGCGATGGAAGATATTTCCATTACCGAAAGCCATCTGCTGTTTAGCCGTAAACAGCTGGAAGAAATTAAAAGCGAACTGATTAAATACAAAGATGAAATTGAAGCGAGCAACAAATAT…	139	417	0.9736
